# Evolutionary dynamics of the insertion sequence IS6110 in the *Mycobacterium tuberculosis* complex

**DOI:** 10.64898/2026.09.24.753865

**Authors:** Christoph Stritt, Chloé Loiseau, Sevda Kalkan, Sonia Borrell, Daniela Brites, Sebastien Gagneux

## Abstract

Insertion sequences (IS) are the most common type of transposable element in prokaryotes and shape the structure of genomes through transposition and by providing a substrate for recombination. Despite the mutational impact of IS, the evolutionary dynamics of most elements in most species remain unknown. Here we study the dynamics of IS6110 in 10,000 strains of the Mycobacterium tuberculosis complex (MTBC). We developed a tool that allows the detection and comparison of IS insertions from short reads without using a reference genome. Using ancestral state reconstruction (ASR) on presence-absence patterns of IS6110, we describe the distribution of copy numbers (CNs) in the MTBC, infer birth rates of the element, and identify genomic regions with large numbers of parallel IS6110 insertions. Copy numbers in the MTBC range from 1 in some clades to more than 30 in strains of La3 (M. orygis). IS6110 birth rates scale approximately linearly with copy number and are elevated on terminal branches, consistent with the delayed action of purifying selection. A key characteristic of IS6110 is its occurrence in hotspots: the 5% most frequently targeted regions account for half of all independent insertion events. The motif 5’-TCTCAAAW-3’ is enriched around target sites and in hotspots, suggesting that the accumulation of insertions in these regions results through a combination of non-random insertion and purifying selection in other regions. To conclude the study, we propose a niche constraints model according to which the distribution of IS6110 in the MTBC is governed by the rarity of regions that have both suitable DNA properties and little functional value for the host.
