## Supplemental Table 1 for "Evolutionary dynamics of the insertion sequence IS6110 in the *Mycobacterium tuberculosis* complex"

assembly	copy_number	paired_IRs	paired_IRs_wrong_seq	unpaired_IRL	unpaired_IRR	Accession	Lineage	Species	Strain	Length
ASM1292376v1	21	21	0	0	0	NZ_CP048071.1	L8	Mycobacterium tuberculosis	RW-TB008	4379910
ASM1526549v2	25	25	0	0	2	NZ_CP063804.1	A3	Mycobacterium orygis	MUHC_MB_EPTB_Orygis_51145	4352140
ASM15368v2	9	9	0	0	0	NC_022350.1	L4	Mycobacterium tuberculosis	Haarlem	4408224
ASM154485v1	5	5	0	0	0	CP010334.1	L6	Mycobacterium africanum	25	4386422
ASM154505v1	17	17	0	0	0	CP010340.1	L3	Mycobacterium tuberculosis	26105	4426489
ASM1614v1	17	17	0	0	1	NC_009525.1	L4	Mycobacterium tuberculosis	H37Ra	4419977
ASM1692v1	17	17	0	0	0	NC_009565.1	L4	Mycobacterium tuberculosis	F11	4424435
ASM19583v2	1	1	0	0	0	NC_002945.4	A4	Mycobacterium bovis	AF2122_97	4349904
ASM19595v2	16	16	0	0	0	NC_000962.3	L4	Mycobacterium tuberculosis	H37Rv	4411532
ASM2155989v1	18	18	0	0	0	NZ_CP058236.1	L5	Mycobacterium africanum	60827	4438262
ASM22443v1	15	15	0	0	0	NC_017524.1	L4	Mycobacterium tuberculosis	CTRI-2	4398525
ASM25335v1	7	7	0	0	0	NC_015758.1	L6	Mycobacterium africanum	GM041182	4389314
ASM25337v1	2	2	0	1	1	NC_015848.1	-	Mycobacterium canettii	CIPT_140010059_STB-A	4482059
ASM2618527v1	17	17	0	0	0	CP110619.1	L4	Mycobacterium tuberculosis	H37Rv1	4417942
ASM27036v1	18	18	0	0	0	NC_017522.1	L2	Mycobacterium tuberculosis	CCDC5180	4405981
ASM297547v1	2	2	0	0	0	NZ_CP027035.1	A4	Mycobacterium bovis	2002_0476	4355637
ASM35020v1	11	11	0	0	1	NC_020559.1	L4	Mycobacterium tuberculosis	ATCC_35801_Erdman	4392353
ASM40061v1	21	21	0	0	0	NC_021251.1	L2	Mycobacterium tuberculosis	CCDC5079	4414325
ASM42212v1	1	1	0	0	0	NC_021740.1	L1	Mycobacterium tuberculosis	EAI5	4391174
ASM515610v1	1	1	0	0	0	NZ_CP039850.1	A4	Mycobacterium bovis	BCG_Danish_1331	4411814
ASM57215v1	21	21	0	0	0	NZ_CP002882.1	L2	Mycobacterium tuberculosis	BT2	4401899
ASM57217v1	17	17	0	0	0	NZ_CP002883.1	L2	Mycobacterium tuberculosis	BT1	4399405
ASM73844v1	16	3	0	2	5	NZ_CP009100.1	L2	Mycobacterium tuberculosis	ZMC13-264	4411507
ASM73847v1	16	8	0	0	2	NZ_CP009101.1	L2	Mycobacterium tuberculosis	ZMC13-88	4411515
ASM75654v1	17	15	0	0	2	CP009427.1	L1	Mycobacterium tuberculosis	96121	4410945
ASM858v1	4	4	0	0	0	NC_002755.2	L4	Mycobacterium tuberculosis	CDC1551	4403837
ASM93432v3	1	1	0	0	0	NZ_CP015773.2	A4	Mycobacterium bovis	SP38	4347648
ASM944v1	1	1	0	0	0	NC_008769.1	A4	Mycobacterium bovis	BCG_str._Pasteur_1173P2	4374522
ASM976267v2	23	23	0	0	0	NZ_CP046728.2	L2	Mycobacterium tuberculosis	TCDC11	4418417
Mmic942272	15	15	0	0	0	NZ_LR882500.1	A2	Mycobacterium microti	94-2272	4384561
MmicATCC35782	8	8	0	0	0	NZ_LR882496.1	A2	Mycobacterium microti	ATCC35782	4366549
