## Supplemental Table 3 for "Evolutionary dynamics of the insertion sequence IS6110 in the *Mycobacterium tuberculosis* complex"

region	nstrains	nbirths	gene_ids	rv_orthologs
mtbc0_000001;mtbc0_000002	2923	204	dnaA;dnaN	Rv0001;Rv0002
mtbc0_001879;mtbc0_001880	3998	244	-;-	Rv2015c;Rv1766
mtbc0_000845;mtbc0_000846	5459	286	-;-	Rv0794c;Rv0797
mtbc0_001472	2832	86	-	Rv1371
mtbc0_003210;mtbc0_003211	1031	104	esxR;esxS	Rv3019c;Rv3020c
mtbc0_001219;mtbc0_001220	2185	7	PPE16;PPE16	Rv1135c;Rv1135c
mtbc0_002502	455	57	plcB	Rv2350c
mtbc0_002146	2523	25	-	Rv2016
mtbc0_002031	4187	218	PPE34	-
mtbc0_003325	2372	73	-	Rv3128c
mtbc0_002993;mtbc0_002994	8324	112	-;-	Rv2813;Rv2816c
mtbc0_003596	2547	36	idsB	Rv3383c
mtbc0_001571	2431	5	ctpD	Rv1469
mtbc0_002238;mtbc0_002239	2631	128	-;PE22	Rv2104a;Rv2107
mtbc0_003380;mtbc0_003381	2416	123	-;-	Rv3179;Rv3180c
mtbc0_003209	1412	111	-	-
mtbc0_001608	945	22	-	Rv1503c
mtbc0_001917	64	51	-	Rv1804c
mtbc0_002505	2867	209	PPE38	Rv2352c
mtbc0_001122;mtbc0_001123	55	13	-;-	Rv1045;Rv1047
mtbc0_001129;mtbc0_001130	94	44	-;-	Rv1051c;Rv1052
mtbc0_001913	128	56	PPE28	Rv1800
mtbc0_002501	370	125	plcC	Rv2349c
mtbc0_003642;mtbc0_003643	2402	6	-;-	Rv3427c;Rv3428c
mtbc0_000100	9	3	-	Rv0090
mtbc0_002427	385	38	-	Rv2286c
mtbc0_000805;mtbc0_000806	307	40	-;phoP	Rv0756c;Rv0757
mtbc0_001867	895	44	-	Rv1754c
mtbc0_001027	639	109	lprP	Rv0962c
mtbc0_001629	758	61	mmpL12	Rv1522c
mtbc0_003929;mtbc0_003930	10	1	-;-	Rv3706c;Rv3707c
mtbc0_003537	44	20	-	-
mtbc0_002953	19	9	-	Rv2774c
mtbc0_002042	334	42	-	Rv1928c
mtbc0_003449;mtbc0_003450	9	8	-;-	Rv3241c;Rv3242c
mtbc0_000738;mtbc0_000739	18	9	-;-	Rv0697;-
mtbc0_003384;mtbc0_003385	1081	276	-;-	Rv3183;Rv3188
mtbc0_001913;mtbc0_001914	516	167	PPE28;PPE29	Rv1800;Rv1801
mtbc0_002506	966	51	PPE39	Rv2353c
mtbc0_003317	39	21	cyp141	Rv3121
mtbc0_000895	176	24	pip	Rv0840c
mtbc0_002156	281	72	-	-
mtbc0_003952;mtbc0_003953	9	1	-;-	Rv3727;Rv3728
mtbc0_000855;mtbc0_000856	197	81	cpsY;-	Rv0806c;Rv0807
mtbc0_003854;mtbc0_003855	497	27	-;-	Rv3638;Rv3640c
mtbc0_001405;mtbc0_001406	17	10	-;-	Rv3798;Rv1314c
mtbc0_002420;mtbc0_002421	11	5	-;-	Rv2277c;Rv2280
mtbc0_002966	240	53	-	Rv2787
mtbc0_003379;mtbc0_003380	411	35	-;-	Rv3178a;Rv3179
mtbc0_003559;mtbc0_003560	18	11	PPE55;-	Rv3347c;Rv3348
mtbc0_002987;mtbc0_002988	383	137	-;-	Rv2807;Rv2808
mtbc0_003672	14	3	-	Rv3453
mtbc0_002430;mtbc0_002431	5	1	cdh;lppO	Rv2289;Rv2290
mtbc0_001789;mtbc0_001790	239	32	moeX;-	Rv1681;Rv1682
mtbc0_001279;mtbc0_001280	3	2	-;-	Rv1191;Rv1192
mtbc0_003196	13	11	-	Rv3007c
mtbc0_002154	12	9	-	Rv2023A
mtbc0_002424	11	11	-	Rv2283
mtbc0_002640	190	5	-	Rv2478c
mtbc0_003211	18	5	esxS	Rv3020c
mtbc0_000423	1390	49	mmpS1	Rv0403c
mtbc0_000803;mtbc0_000804	132	33	-;thrV	-;Rvnt09
mtbc0_001871;mtbc0_001872	787	59	-;-	-;-
mtbc0_003595	130	27	-	Rv3382c
mtbc0_001775;mtbc0_001776	649	52	-;-	Rv1667c;Rv1669
mtbc0_003533	754	63	moaX	Rv3323c
mtbc0_003538;mtbc0_003539	1239	94	-;-	-;-
mtbc0_001878	314	57	-	-
mtbc0_000802	66	14	PPE12	Rv0755c
mtbc0_001891	243	32	cyp144	Rv1777
mtbc0_003309	1069	14	-	Rv3113
mtbc0_002145	301	86	-	Rv2015c
mtbc0_000890;mtbc0_000891	1284	25	-;-	-;Rv0836c
mtbc0_001414	618	3	-	Rv1319c
mtbc0_001873	13	4	cut1	Rv1758
mtbc0_003990	21	2	-	Rv3766
mtbc0_001845	22	4	-	Rv1733c
mtbc0_001911;mtbc0_001912	735	195	eccA5;lppT	Rv1798;Rv1799
mtbc0_002157	121	47	-	-
mtbc0_003322	680	188	PPE49	Rv3125c
mtbc0_001029	972	39	-	Rv0963c
mtbc0_002486	728	20	-	Rv2336
mtbc0_000356	108	1	-	Rv0336
mtbc0_003535;mtbc0_003536	571	63	-;-	-;-
mtbc0_000768	13	9	-	Rv0726c
mtbc0_000855	12	8	cpsY	Rv0806c
mtbc0_001051;mtbc0_001052	25	4	PE_PGRS18;mprA	Rv0980c;Rv0981
mtbc0_002488;mtbc0_002489	260	49	moeW;mmpL9	Rv2338c;Rv2339
mtbc0_003700	34	2	-	Rv3485c
mtbc0_002500	13	10	-	Rv2348c
mtbc0_001868	1580	353	plcD	-
mtbc0_002590	15	12	-	Rv2432c
mtbc0_002423;mtbc0_002424	505	28	-;-	Rv2282c;Rv2283
mtbc0_003068	29	19	-	Rv2886c
mtbc0_001879	893	158	-	Rv2015c
mtbc0_002247;mtbc0_002248	3	3	mpa;lppK	Rv2115c;Rv2116
mtbc0_002211;mtbc0_002212	248	21	-;-	Rv2077A;Rv2078
mtbc0_002315	84	2	-	Rv2180c
mtbc0_002155	244	24	-	-
mtbc0_001617;mtbc0_001618	12	10	-;gmdA	Rv3612c;Rv1511
mtbc0_002989	90	35	-	Rv2809
mtbc0_003536;mtbc0_003537	56	37	-;-	-;-
mtbc0_000846	72	47	-	Rv0797
mtbc0_001874;mtbc0_001875	174	44	wag22;-	Rv1759c;Rv1760
mtbc0_002483;mtbc0_002484	31	2	stp;cysK1	Rv2333c;Rv2334
mtbc0_002506;mtbc0_002507	112	40	PPE39;-	Rv2353c;Rv0257
mtbc0_003438	16	1	desA3	Rv3229c
mtbc0_003952	28	15	-	Rv3727
mtbc0_000489	4	1	-	Rv0465c
mtbc0_000840;mtbc0_000841	21	14	-;-	Rv0789c;Rv0790c
mtbc0_001462	113	49	-	Rv1360
mtbc0_001917;mtbc0_001918	277	73	-;PE20	Rv1804c;Rv1806
mtbc0_001115;mtbc0_001116	32	20	esxJ;PPE15	Rv1038c;Rv1039c
mtbc0_002954	64	5	-	Rv2775
mtbc0_002654	89	11	-	Rv2492
mtbc0_003384	348	124	-	Rv3183
mtbc0_003538	310	70	-	-
mtbc0_001790	510	84	-	Rv1682
mtbc0_001990	72	46	bfrA	Rv1876
mtbc0_000425	61	50	pks6	Rv0405
mtbc0_001831	217	11	-	Rv3430c
mtbc0_003196;mtbc0_003197	38	24	-;-	Rv3007c;Rv3008
mtbc0_001226	4	4	echA11	Rv1141c
mtbc0_001258	170	10	lipX	Rv1169c
mtbc0_003535	854	139	-	-
mtbc0_003358	254	48	-	-
mtbc0_003207	203	55	PPE46	Rv3018c
mtbc0_002593	325	53	-	Rv2435c
mtbc0_003532	8	1	-	Rv3322c
mtbc0_003322;mtbc0_003323	188	89	PPE49;-	Rv3125c;Rv3127
mtbc0_003638	92	29	-	-
mtbc0_001829	1	1	-	Rv1719
mtbc0_003316;mtbc0_003317	204	57	-;cyp141	Rv3120;Rv3121
mtbc0_000421;mtbc0_000422	7	4	-;mmpL1	Rv0401;Rv0402c
mtbc0_001455	318	28	moeY	Rv1355c
mtbc0_001926	112	21	erg3	Rv1814
mtbc0_001459	460	161	-	Rv1358
mtbc0_000079	146	5	-	-
mtbc0_002508	201	95	-	-
mtbc0_002996	288	57	-	Rv2818c
mtbc0_001772	437	78	pks9	Rv1664
mtbc0_003559	204	37	PPE55	Rv3347c
mtbc0_003197	203	21	-	Rv3008
mtbc0_001452	40	6	-	Rv1352
mtbc0_001470	147	2	-	Rv1367c
mtbc0_004077;mtbc0_004078	910	30	-;-	Rv3845;-
mtbc0_001026	96	29	-	Rv0961
mtbc0_002976	2	1	-	Rv2797c
mtbc0_004078;mtbc0_004079	2	2	-;sodA	-;Rv3846
mtbc0_002423	470	86	-	Rv2282c
mtbc0_000619	1	1	mce2A	Rv0589
mtbc0_002036	80	33	-	Rv1922
mtbc0_003551	67	43	icd1	Rv3339c
mtbc0_003447	1	1	-	Rv3239c
mtbc0_000880;mtbc0_000881	3	1	-;lysT	Rv0831c;Rvnt10
mtbc0_003184	1	1	-	Rv2997
mtbc0_000841	6	3	-	Rv0790c
mtbc0_001866;mtbc0_001867	70	38	-;-	-;Rv1754c
mtbc0_001866	348	58	-	-
mtbc0_001840	9	4	-	Rv1728c
mtbc0_001112	18	11	trcR	Rv1033c
mtbc0_002501;mtbc0_002502	9	4	plcC;plcB	Rv2349c;Rv2350c
mtbc0_002037	7	4	lipD	Rv1923
mtbc0_003564	72	15	PPE56	Rv3350c
mtbc0_000825;mtbc0_000826	2	1	-;purB	Rv0776c;Rv0777
mtbc0_001116	83	20	PPE15	Rv1039c
mtbc0_003502	12	6	-	Rv3294c
mtbc0_003376	66	20	-	Rv3177
mtbc0_002505;mtbc0_002506	275	100	PPE38;PPE39	Rv2352c;Rv2353c
mtbc0_003068;mtbc0_003069	35	10	-;-	Rv2886c;Rv2887
mtbc0_002240	193	108	PPE36	Rv2108
mtbc0_001890;mtbc0_001891	210	75	-;cyp144	Rv1776c;Rv1777
mtbc0_002450	66	39	-	Rv2307B
mtbc0_002452	31	17	-	Rv2308
mtbc0_003917	3	2	glpK	Rv3696c
mtbc0_002988	272	76	-	Rv2808
mtbc0_000836	6	2	-	Rv0786c
mtbc0_002035;mtbc0_002036	6	3	lppF;-	Rv1921c;Rv1922
mtbc0_002156;mtbc0_002157	11	6	-;-	-;-
mtbc0_002967	37	10	sirR	Rv2788
mtbc0_003905;mtbc0_003906	4	3	proY;cyp137	Rvnt40;Rv3685c
mtbc0_002806	47	24	-	Rv2636
mtbc0_003539	88	64	-	-
mtbc0_000416	26	5	-	Rv0397
mtbc0_000802;mtbc0_000803	1102	48	PPE12;-	Rv0755c;-
mtbc0_000978;mtbc0_000979	105	12	-;-	Rv0920c;Rv0921
mtbc0_000972;mtbc0_000973	8	6	PE7;betP	Rv0916c;Rv0917
mtbc0_002449	14	12	-	Rv2307A
mtbc0_003540	311	67	-	Rv3327
mtbc0_002997	220	23	-	Rv2819c
mtbc0_003206;mtbc0_003207	12	8	esxQ;PPE46	Rv3017c;Rv3018c
mtbc0_002485;mtbc0_002486	45	27	cysE;-	Rv2335;Rv2336
mtbc0_000414	1028	18	-	Rv0395
mtbc0_003357	177	12	PPE53	Rv3159c
mtbc0_002157;mtbc0_002158	137	11	-;-	-;Rv2025c
mtbc0_001610	152	11	-	Rv1506c
mtbc0_001872	118	1	-	-
mtbc0_001798	14	7	lprJ	Rv1690
mtbc0_000290;mtbc0_000291	53	1	-;-	Rv0273c;Rv0274
mtbc0_003001	87	18	-	Rv2823c
mtbc0_001865	34	5	-	Rv1752
mtbc0_000803	39	30	-	-
mtbc0_001617	23	18	-	Rv3612c
mtbc0_002058	3	3	-	Rv1944c
mtbc0_003386;mtbc0_003387	88	55	-;-	Rv3189;Rv3190c
mtbc0_001488	16	13	PPE20	Rv1387
mtbc0_002042;mtbc0_002043	1	1	-;-	Rv1928c;Rv1929c
mtbc0_002503	247	34	plcA	Rv2351c
mtbc0_003386	87	33	-	Rv3189
mtbc0_003959	267	8	tgs2	Rv3734c
mtbc0_002222	63	29	pknJ	Rv2088
mtbc0_001886	18	6	-	Rv1772
mtbc0_002135;mtbc0_002136	3	2	fdxA;-	Rv2007c;Rv2008c
mtbc0_003132;mtbc0_003133	65	27	fadD29;-	Rv2950c;Rv2951c
mtbc0_000422	332	85	mmpL1	Rv0402c
mtbc0_001300;mtbc0_001301	88	34	glgA;glgC	Rv1212c;Rv1213
mtbc0_001784	37	20	-	Rv1676
mtbc0_002221;mtbc0_002222	25	13	-;pknJ	Rv2086;Rv2088
mtbc0_003550	2	1	-	Rv3337
mtbc0_003274;mtbc0_003275	1	1	pknK;-	Rv3080c;Rv3081
mtbc0_002366	7	5	-	Rv2227
mtbc0_001681;mtbc0_001682	1	1	-;-	Rv1574;Rv1575
mtbc0_002209	9	7	-	Rv2075c
mtbc0_002833	9	2	-	Rv2659c
mtbc0_003140	147	14	-	-
mtbc0_003643;mtbc0_003644	31	22	-;-	Rv3428c;-
mtbc0_002098;mtbc0_002099	85	25	-;-	-;Rv1977
mtbc0_003387	83	37	-	Rv3190c
mtbc0_002731;mtbc0_002732	30	12	glnQ;-	Rv2564;Rv2565
mtbc0_003374	57	30	-	Rv3175
mtbc0_001901	24	1	PE18	Rv1788
mtbc0_001794	12	1	-	Rv1686c
mtbc0_003212	194	23	PPE47	Rv3021c
mtbc0_001028	15	5	-	-
mtbc0_001122	5	3	-	Rv1045
mtbc0_001995	8	8	lppE	Rv1881c
mtbc0_002478	8	5	narK1	Rv2329c
mtbc0_000901;mtbc0_000902	1	1	-;lpqS	Rv0846c;Rv0847
mtbc0_002503;mtbc0_002504	20	5	plcA;-	Rv2351c;-
mtbc0_003814	8	3	PE_PGRS59	Rv3595c
mtbc0_003551;mtbc0_003552	59	39	icd1;metC	Rv3339c;Rv3340
mtbc0_003650	10	10	-	-
mtbc0_001836	96	40	-	Rv1724c
mtbc0_002602	9	1	dctA	Rv2443
mtbc0_003471	10	8	-	Rv3263
mtbc0_000137	1	1	treS	Rv0126
mtbc0_002990	21	11	-	-
mtbc0_001777	17	9	-	Rv1670
mtbc0_002091	5	5	-	Rv1975
mtbc0_002608	35	1	-	Rv2449c
mtbc0_001130	32	21	-	Rv1052
mtbc0_002126	11	6	-	Rv1999c
mtbc0_001524	31	26	-	Rv1424c
mtbc0_002995	110	46	-	Rv2817c
mtbc0_001797;mtbc0_001798	73	41	tyrS;lprJ	Rv1689;Rv1690
mtbc0_002211	29	22	-	Rv2077A
mtbc0_000014	6	3	-	Rv0010c
mtbc0_002823	252	23	-	-
mtbc0_002371	111	12	vapC16	Rv2231A
mtbc0_000124	1	1	gmhB	Rv0114
mtbc0_003558	2	2	-	Rv3346c
mtbc0_002032	5	5	PPE35	Rv1918c
mtbc0_001535;mtbc0_001536	62	20	-;gap	Rv1435c;Rv1436
mtbc0_001860;mtbc0_001861	3	3	-;-	Rv1747;Rv1748
mtbc0_003534	35	22	moaC3	Rv3324c
mtbc0_000805	32	24	-	Rv0756c
mtbc0_002500;mtbc0_002501	78	29	-;plcC	Rv2348c;Rv2349c
mtbc0_001545	33	13	-	-
mtbc0_001609	49	23	-	Rv1505c
mtbc0_002955	7	1	-	Rv2776c
mtbc0_001627;mtbc0_001628	25	17	-;fadD25	Rv1520;Rv1521
mtbc0_000369	162	2	-	Rv0349
mtbc0_000786;mtbc0_000787	163	2	-;-	Rv1313c;Rv0742
mtbc0_002302;mtbc0_002303	137	13	-;-	Rv2166c;Rv2169c
mtbc0_003972	178	13	-	Rv3749c
mtbc0_001356	134	10	pknH	Rv1266c
mtbc0_003147;mtbc0_003148	260	23	purU;-	Rv2964;-
mtbc0_002732	166	4	-	Rv2565
mtbc0_001890	18	10	-	Rv1776c
mtbc0_001918	77	6	PE20	Rv1806
mtbc0_002239	97	44	PE22	Rv2107
mtbc0_002395	22	15	-	Rv2253
mtbc0_000604	4	3	-	Rv0574c
mtbc0_003564;mtbc0_003565	5	4	PPE56;-	Rv3350c;Rv3351c
mtbc0_001465;mtbc0_001466	15	13	-;-	Rv1363c;Rv1364c
mtbc0_003583	11	4	-	Rv3368c
mtbc0_001271	7	6	mmpL10	Rv1183
mtbc0_002239;mtbc0_002240	203	13	PE22;PPE36	Rv2107;Rv2108
mtbc0_000739	23	4	-	-
mtbc0_003959;mtbc0_003960	59	35	tgs2;-	Rv3734c;Rv3735
mtbc0_001405	14	5	-	Rv3798
mtbc0_001625	5	4	-	Rv1518
mtbc0_002064	36	20	-	-
mtbc0_003853	24	2	-	Rv3636
mtbc0_002018;mtbc0_002019	8	5	-;-	Rv1903;Rv1904
mtbc0_003555	71	8	PPE54	Rv3343c
mtbc0_002210	6	4	-	Rv2077c
mtbc0_000716;mtbc0_000717	3	3	mmpS5;-	Rv0677c;Rv0678
mtbc0_002164;mtbc0_002165	5	5	hspX;acg	Rv2031c;Rv2032
mtbc0_002396	10	6	-	Rv2254c
mtbc0_003323	7	6	-	Rv3127
mtbc0_002449;mtbc0_002450	5	4	-;-	Rv2307A;Rv2307B
mtbc0_001867;mtbc0_001868	38	12	-;-	Rv1754c;-
mtbc0_002938	7	3	hsdS	Rv2761c
mtbc0_001921	5	4	PPE33	Rv1809
mtbc0_002165	5	2	acg	Rv2032
mtbc0_001461	162	9	-	-
mtbc0_000411	5	4	ndhA	Rv0392c
mtbc0_002040;mtbc0_002041	3	2	mpt63;-	Rv1926c;Rv1927
mtbc0_001119;mtbc0_001120	10	9	-;-	Rv1041c;Rv1043c
mtbc0_002238	18	11	-	Rv2104a
mtbc0_000603	1	1	pncB2	Rv0573c
mtbc0_002149	228	63	-	Rv2019
mtbc0_003596;mtbc0_003597	20	8	idsB;vapC46	Rv3383c;Rv3384c
mtbc0_002155;mtbc0_002156	95	32	-;-	-;-
mtbc0_002543	58	10	-	Rv2390c
mtbc0_001628	51	3	fadD25	Rv1521
mtbc0_000122	11	5	gca	Rv0112
mtbc0_002420	134	8	-	Rv2277c
mtbc0_002110	4	1	-	Rv1986
mtbc0_002433;mtbc0_002434	52	30	-;-	Rv2293c;Rv2294
mtbc0_002593;mtbc0_002594	13	10	-;rbsK	Rv2435c;Rv2436
mtbc0_000048;mtbc0_000049	2	2	-;-	Rv0043c;Rv0044c
mtbc0_000613	3	2	lpqN	Rv0583c
mtbc0_001977	3	2	-	Rv1864c
mtbc0_001754;mtbc0_001755	11	10	-;PE17	Rv1645c;Rv1646
mtbc0_003325;mtbc0_003326	116	62	-;-	Rv3128c;Rv3129
mtbc0_000004;mtbc0_000005	48	1	-;gyrB	Rv0004;Rv0005
mtbc0_003536	170	41	-	-
mtbc0_003139;mtbc0_003140	13	5	-;-	Rv2957;-
mtbc0_001605	68	4	-	Rv1500
mtbc0_002101	11	8	-	Rv1979c
mtbc0_002988;mtbc0_002989	16	14	-;-	Rv2808;Rv2809
mtbc0_001776	255	11	-	Rv1669
mtbc0_002838;mtbc0_002839	244	2	-;-	Rv2664;Rv2665
mtbc0_002493;mtbc0_002494	5	5	lppQ;-	Rv2341;Rv2342
mtbc0_002487;mtbc0_002488	4	3	-;moeW	Rv2337c;Rv2338c
mtbc0_002430	10	5	cdh	Rv2289
mtbc0_003539;mtbc0_003540	181	58	-;-	-;Rv3327
mtbc0_003147	1	1	purU	Rv2964
mtbc0_000635	3	1	-	Rv0605
mtbc0_003424	13	12	-	Rv3218
mtbc0_001471	22	10	lprF	Rv1368
mtbc0_003951;mtbc0_003952	107	9	-;-	Rv3726;Rv3727
mtbc0_003649;mtbc0_003650	59	11	-;-	-;-
mtbc0_000806	2	2	phoP	Rv0757
mtbc0_000845	9	8	-	Rv0794c
mtbc0_003558;mtbc0_003559	4	3	-;PPE55	Rv3346c;Rv3347c
mtbc0_001915	29	12	PPE30	Rv1802
mtbc0_001993	75	12	-	Rv1879
mtbc0_003288	1	1	-	Rv3094c
mtbc0_001301	53	35	glgC	Rv1213
mtbc0_000227	6	5	-	Rv0213c
mtbc0_002564	14	1	PE24	Rv2408
mtbc0_003639	71	27	-	Rv3424c
mtbc0_003686	6	5	mhpE	Rv3469c
mtbc0_001657	13	12	plsB1	Rv1551
mtbc0_002808	4	3	-	Rv2638
mtbc0_001839	2	1	-	Rv1727
mtbc0_000891	127	17	-	Rv0836c
mtbc0_003852;mtbc0_003853	3	3	-;-	Rv3635;Rv3636
mtbc0_000047	9	7	-	Rv0042c
mtbc0_003291	14	13	lipY	Rv3097c
mtbc0_001916;mtbc0_001917	53	29	PE_PGRS32;-	Rv1803c;Rv1804c
mtbc0_001572	13	8	trxA	Rv1470
mtbc0_001919;mtbc0_001920	2	2	-;PPE32	-;Rv1808
mtbc0_001633	200	7	-	Rv1526c
mtbc0_001877	137	48	-	Rv1762c
mtbc0_002256	2	1	metH	Rv2124c
mtbc0_003591	30	7	-	Rv3376
mtbc0_002947	2	1	PPE43	Rv2768c
mtbc0_000366;mtbc0_000367	12	9	ansP2;-	Rv0346c;Rv0347
mtbc0_000668	3	2	-	Rv0634A
mtbc0_003126	5	5	-	Rv2943
mtbc0_001460	44	13	-	Rv1359
mtbc0_002588	19	12	PPE41	Rv2430c
mtbc0_002455	10	6	-	-
mtbc0_001155;mtbc0_001156	1	1	-;lipU	Rv1075c;Rv1076
mtbc0_001282;mtbc0_001283	9	6	-;PE13	Rv1194c;Rv1195
mtbc0_000063;mtbc0_000064	22	9	dnaB;-	Rv0058;Rv0059
mtbc0_003357;mtbc0_003358	10	9	PPE53;-	Rv3159c;-
mtbc0_001463	20	2	PPE19	Rv1361c
mtbc0_003127	5	4	-	Rv2944
mtbc0_001832	19	9	vapC12	Rv1720c
mtbc0_002145;mtbc0_002146	58	39	-;-	Rv2015c;Rv2016
mtbc0_001912	242	24	lppT	Rv1799
mtbc0_003210	242	13	esxR	Rv3019c
mtbc0_003380	295	46	-	Rv3179
mtbc0_002453	160	5	-	Rv2308a
mtbc0_003592	163	3	-	Rv3377c
mtbc0_002147;mtbc0_002148	235	16	-;-	Rv2017;Rv2018
mtbc0_001997	3	2	-	Rv1883c
mtbc0_002448	7	6	-	-
mtbc0_000014;mtbc0_000015	47	43	-;-	Rv0010c;Rv0011c
mtbc0_002541	4	2	hemN	Rv2388c
mtbc0_003321	34	13	moaR1	Rv3124
mtbc0_001613	6	5	-	Rv1508c
mtbc0_002450;mtbc0_002451	31	13	-;-	Rv2307B;Rv2307D
mtbc0_002421	4	4	-	Rv2280
mtbc0_001783	12	7	cmr	Rv1675c
mtbc0_001454	10	4	-	Rv1354c
mtbc0_001943;mtbc0_001944	2	1	-;-	Rv1829;Rv1830
mtbc0_003973	133	10	-	Rv3750c
mtbc0_003382	15	13	-	Rv3181c
mtbc0_001471;mtbc0_001472	236	20	lprF;-	Rv1368;Rv1371
mtbc0_002684	1	1	-	Rv2520c
mtbc0_003690	178	2	bpoA	Rv3473c
mtbc0_003393	5	2	-	Rv3192
mtbc0_003957	33	2	-	Rv3732
mtbc0_001487	2	2	PE15	Rv1386
mtbc0_001603;mtbc0_001604	1	1	-;-	Rv1498A;Rv1499
mtbc0_001302	68	6	PE14	Rv1214c
mtbc0_002281;mtbc0_002282	93	29	wag31;-	Rv2145c;Rv2146c
mtbc0_001131	5	5	-	-
mtbc0_002133;mtbc0_002134	1	1	-;otsB1	Rv2005c;Rv2006
mtbc0_000037	13	10	bioF2	Rv0032
mtbc0_003390	5	4	-	Rv3191c
mtbc0_002763;mtbc0_002764	3	1	vapC40;-	Rv2596;Rv2597
mtbc0_003317;mtbc0_003318	4	3	cyp141;-	Rv3121;-
mtbc0_003594	176	9	dxs2	Rv3379c
mtbc0_001144;mtbc0_001145	1	1	lpqV;-	Rv1064c;Rv1065
mtbc0_003449	4	3	-	Rv3241c
mtbc0_002004	6	6	-	Rv1890c
mtbc0_001415	3	3	-	Rv1319c
mtbc0_002805	4	2	-	Rv2635
mtbc0_001116;mtbc0_001117	3	1	PPE15;PE8	Rv1039c;Rv1040c
mtbc0_001625;mtbc0_001626	9	6	-;-	Rv1518;Rv1519
mtbc0_002489	20	14	mmpL9	Rv2339
mtbc0_001464	2	2	-	Rv1362c
mtbc0_000163	4	3	PE2	Rv0152c
mtbc0_003145	3	3	-	Rv2962c
mtbc0_003142	1	1	-	Rv2959c
mtbc0_002909	892	4	-	Rv2735c
mtbc0_003324;mtbc0_003325	112	12	-;-	Rv3128c;Rv3128c
mtbc0_002508;mtbc0_002509	70	34	-;glyS	-;Rv2357c
mtbc0_003146	10	1	-	Rv2963
mtbc0_000036;mtbc0_000037	3	3	-;bioF2	Rv0030;Rv0032
mtbc0_003563;mtbc0_003564	2	2	-;PPE56	-;Rv3350c
mtbc0_000040	12	10	fadD34	Rv0035
mtbc0_000077;mtbc0_000078	15	12	glyA2;-	Rv0070c;Rv0071
mtbc0_000895;mtbc0_000896	1	1	pip;-	Rv0840c;Rv0841
mtbc0_001770	35	12	pks7	Rv1661
mtbc0_001874	5	2	wag22	Rv1759c
mtbc0_002891	26	1	-	Rv2717c
mtbc0_001236	5	2	-	Rv1041c
mtbc0_002581	3	3	-	Rv2424c
mtbc0_000840	4	3	-	Rv0789c
mtbc0_002080	2	2	yrbE3A	Rv1964
mtbc0_002099	51	22	-	Rv1977
mtbc0_001865;mtbc0_001866	27	3	-;-	Rv1752;-
mtbc0_003326	8	4	-	Rv3129
mtbc0_003400;mtbc0_003401	4	4	whiB7;uvrD2	Rv3197A;Rv3198c
mtbc0_003381	21	12	-	Rv3180c
mtbc0_003316	10	7	-	Rv3120
mtbc0_002426;mtbc0_002427	8	1	-;-	Rv2285;Rv2286c
mtbc0_000513	24	16	-	Rv0488
mtbc0_001663	10	3	-	Rv1556
mtbc0_002127	83	5	-	Rv2000
mtbc0_001463;mtbc0_001464	87	7	PPE19;-	Rv1361c;Rv1362c
mtbc0_002221	42	9	-	Rv2086
mtbc0_002488	12	8	moeW	Rv2338c
mtbc0_002942	18	7	thyA	Rv2764c
mtbc0_000396	2	2	-	Rv0376c
mtbc0_001608;mtbc0_001609	33	14	-;-	Rv1503c;Rv1505c
mtbc0_000162	10	5	PE1	Rv0151c
mtbc0_001314	5	4	-	Rv1226c
mtbc0_002995;mtbc0_002996	1	1	-;-	Rv2817c;Rv2818c
mtbc0_001102;mtbc0_001103	2	2	-;-	Rv1026;-
mtbc0_001459;mtbc0_001460	26	14	-;-	Rv1358;Rv1359
mtbc0_003920	2	2	-	Rv3698
mtbc0_003833;mtbc0_003834	44	11	espA;ephA	Rv3616c;Rv3617
mtbc0_002589;mtbc0_002590	34	17	PE25;-	Rv2431c;Rv2432c
mtbc0_003324	30	17	-	Rv3128c
mtbc0_002176;mtbc0_002177	5	3	pncA;-	Rv2043c;Rv2044c
mtbc0_003251;mtbc0_003252	4	1	cyp136;-	Rv3059;Rv3060c
mtbc0_002678	32	4	-	Rv2515c
mtbc0_002298;mtbc0_002299	5	4	PE_PGRS38;pbpB	Rv2162c;Rv2163c
mtbc0_003065;mtbc0_003066	31	16	pyrH;-	Rv2883c;Rv2884
mtbc0_003980	1	1	proZ	Rv3756c
mtbc0_001117	3	3	PE8	Rv1040c
mtbc0_001269	1	1	pks4	Rv1181
mtbc0_003684	31	5	-	Rv3467
mtbc0_002413	14	6	-	Rv2271
mtbc0_000481	2	1	-	Rv0457c
mtbc0_004081;mtbc0_004082	12	10	-;espR	Rv3848;Rv3849
mtbc0_001929	2	2	-	-
mtbc0_003641;mtbc0_003642	11	8	PPE58;-	Rv3426;Rv3427c
mtbc0_003546	4	3	-	Rv3333c
mtbc0_004058	1	1	-	Rv3829c
mtbc0_001655	3	3	PPE21	Rv1548c
mtbc0_001113	7	6	-	-
mtbc0_003319	3	2	-	Rv3122
mtbc0_000050	11	4	-	Rv0045c
mtbc0_001612	3	3	-	Rv1507A
mtbc0_001486;mtbc0_001487	5	5	pyrF;PE15	Rv1385;Rv1386
mtbc0_001916	8	4	PE_PGRS32	Rv1803c
mtbc0_000624	12	2	mce2F	Rv0594
mtbc0_001323;mtbc0_001324	11	1	-;lpqY	Rv1234;Rv1235
mtbc0_003966	1	1	ctpJ	Rv3743c
mtbc0_001282	1	1	-	Rv1194c
mtbc0_001270	2	1	papA3	Rv1182
mtbc0_003854	7	5	-	Rv3638
mtbc0_001025;mtbc0_001026	35	11	vapC9;-	Rv0960;Rv0961
mtbc0_004039	3	1	-	Rv3811
mtbc0_001732	14	9	cya	Rv1625c
mtbc0_000622	6	3	mce2D	Rv0592
mtbc0_002806;mtbc0_002807	15	7	-;dedA	Rv2636;Rv2637
mtbc0_002916	5	5	PE_PGRS47	Rv2741
mtbc0_003133	33	8	-	Rv2951c
mtbc0_002653	9	4	-	Rv2491
mtbc0_002240;mtbc0_002241	39	35	PPE36;prcA	Rv2108;Rv2109c
mtbc0_001877;mtbc0_001878	5	5	-;-	Rv1762c;-
mtbc0_000990;mtbc0_000991	2	2	pstS2;pstB	Rv0932c;Rv0933
mtbc0_002994	6	4	-	Rv2816c
mtbc0_002882;mtbc0_002883	3	3	-;-	Rv2708c;Rv2709
mtbc0_002002	6	4	-	Rv1887a
mtbc0_002409	67	9	-	Rv2267c
mtbc0_003310	43	12	-	Rv3114
mtbc0_001030;mtbc0_001031	2	1	-;-	Rv0964c;Rv0965c
mtbc0_001123;mtbc0_001124	8	6	-;-	Rv1047;Rv1048c
mtbc0_002933	2	2	hsdM	Rv2756c
mtbc0_002018	5	5	-	Rv1903
mtbc0_003645;mtbc0_003646	2	2	-;PPE59	Rv3424c;Rv3429
mtbc0_003424;mtbc0_003425	5	5	-;whiB1	Rv3218;Rv3219
mtbc0_001332;mtbc0_001333	15	4	PE_PGRS23;lpqZ	Rv1243c;Rv1244
mtbc0_002796	3	3	-	Rv2627c
mtbc0_002522	4	4	-	Rv2370c
mtbc0_002811	3	1	cadI	Rv2641
mtbc0_003576	19	1	-	Rv3361c
mtbc0_002487	55	11	-	Rv2337c
mtbc0_002427;mtbc0_002428	77	29	-;yjcE	Rv2286c;Rv2287
mtbc0_003643	13	5	-	Rv3428c
mtbc0_002880	1	1	-	Rv2706c
mtbc0_003208;mtbc0_003209	20	9	PE29;-	Rv3022A;-
mtbc0_000262	3	1	-	Rv0246
mtbc0_002020	2	2	aao	Rv1905c
mtbc0_003305;mtbc0_003306	4	2	moaA1;moaB1	Rv3109;Rv3110
mtbc0_003908	26	2	rsfB	Rv3687c
mtbc0_000953	32	1	arfA	Rv0899
mtbc0_001057	1	1	-	Rv0986
mtbc0_002512	3	3	-	Rv2360c
mtbc0_003969;mtbc0_003970	1	1	PE34;-	Rv3746c;Rv3747
mtbc0_001119	4	3	-	Rv1041c
mtbc0_001631	25	12	-	Rv1524
mtbc0_002422	17	5	pitB	Rv2281
mtbc0_002610	9	8	-	Rv2451
mtbc0_000413	12	6	-	Rv0394c
mtbc0_001988	8	3	-	Rv1875
mtbc0_002992	2	2	-	Rv2812
mtbc0_002882	9	1	-	Rv2708c
mtbc0_002062	3	3	-	-
mtbc0_003647	19	5	-	Rv3430c
mtbc0_002303;mtbc0_002304	1	1	-;-	Rv2169c;Rv2170
mtbc0_003639;mtbc0_003640	32	3	-;PPE57	Rv3424c;Rv3425
mtbc0_003192;mtbc0_003193	11	4	ilvB1;cfp6	Rv3003c;Rv3004
mtbc0_003180;mtbc0_003181	1	1	-;-	Rv2993c;Rv2994
mtbc0_003144	6	6	-	Rv2961
mtbc0_002223	8	4	pepE	Rv2089c
mtbc0_004015	5	1	-	Rv3787c
mtbc0_000576;mtbc0_000577	3	2	-;menB	Rv0547c;Rv0548c
mtbc0_003000	17	7	-	Rv2822c
mtbc0_000942;mtbc0_000943	93	13	-;-	Rv0887c;Rv0888
mtbc0_003320;mtbc0_003321	9	2	-;moaR1	Rv3123;Rv3124
mtbc0_003557;mtbc0_003558	5	1	PE_PGRS50;-	Rv3345c;Rv3346c
mtbc0_003308	8	2	moaD1	Rv3112
mtbc0_004075;mtbc0_004076	4	4	-;-	-;Rv3844
mtbc0_002428	12	9	yjcE	Rv2287
mtbc0_003404	1	1	-	Rv3200c
mtbc0_004025;mtbc0_004026	18	9	fadE35;-	Rv3797;Rv3798
mtbc0_002091;mtbc0_002092	1	1	-;-	Rv1975;Rv1976c
mtbc0_002640;mtbc0_002641	1	1	-;-	Rv2478c;Rv2481c
mtbc0_001869;mtbc0_001870	10	8	-;-	-;-
mtbc0_003318	27	15	-	-
mtbc0_001358;mtbc0_001359	1	1	-;-	Rv1268c;Rv1269c
mtbc0_001573	8	2	trxB1	Rv1471
mtbc0_001981	8	2	-	Rv1868
mtbc0_003133;mtbc0_003134	3	2	-;-	Rv2951c;Rv2952
mtbc0_001382;mtbc0_001383	2	2	-;argV	Rv1291c;Rvnt18
mtbc0_002108	6	6	-	RV1984a
mtbc0_003336	5	4	pflA	Rv3138
mtbc0_000514;mtbc0_000515	1	1	gpm1;senX3	Rv0489;Rv0490
mtbc0_001115	26	15	esxJ	Rv1038c
mtbc0_002108;mtbc0_002109	4	3	-;-	RV1984a;Rv1985c
mtbc0_002109	14	9	-	Rv1985c
mtbc0_003789;mtbc0_003790	1	1	hsaA;kshB	Rv3570c;Rv3571
mtbc0_002451;mtbc0_002452	8	8	-;-	Rv2307D;Rv2308
mtbc0_001594;mtbc0_001595	3	2	-;-	Rv1490;Rv1491c
mtbc0_000973	6	2	betP	Rv0917
mtbc0_000704;mtbc0_000705	20	9	-;rpoB	Rv0666;Rv0667
mtbc0_001637	1	1	adh	Rv1530
mtbc0_000475	1	1	PPE11	Rv0453
mtbc0_003390;mtbc0_003391	11	2	-;-	Rv3191c;-
mtbc0_001921;mtbc0_001922	14	10	PPE33;-	Rv1809;Rv1810
mtbc0_001861	1	1	-	Rv1748
mtbc0_002455;mtbc0_002456	5	4	-;-	-;-
mtbc0_003909	3	3	-	Rv3688c
mtbc0_000386	6	1	-	Rv0366c
mtbc0_000438;mtbc0_000439	2	2	-;lpqL	-;Rv0418
mtbc0_003611	10	10	idsA1	Rv3398c
mtbc0_001829;mtbc0_001830	15	3	-;proT	Rv1719;Rvnt21
mtbc0_003035;mtbc0_003036	2	2	nicT;-	Rv2856;-
mtbc0_001785;mtbc0_001786	26	10	dsbF;-	Rv1677;Rv1678
mtbc0_003546;mtbc0_003547	17	2	-;-	Rv3333c;Rv3334
mtbc0_001304	1	1	-	Rv1216c
mtbc0_003141	3	3	-	Rv2958c
mtbc0_002152	11	10	-	Rv2022c
mtbc0_001056	1	1	mscL	Rv0985c
mtbc0_001863	2	2	fadD1	Rv1750c
mtbc0_003281	3	3	-	Rv3087
mtbc0_004077	6	4	-	Rv3845
mtbc0_002414	1	1	-	Rv2272
mtbc0_001306	1	1	-	Rv1218c
mtbc0_002158	3	3	-	Rv2025c
mtbc0_002243;mtbc0_002244	1	1	pup;dop	Rv2111c;Rv2112c
mtbc0_003878;mtbc0_003879	4	4	-;-	Rv3660c;Rv3661
mtbc0_000207	2	1	-	Rv0193c
mtbc0_001876	1	1	-	Rv1761c
mtbc0_000962;mtbc0_000963	1	1	ctpE;-	Rv0908;-
mtbc0_001989;mtbc0_001990	14	13	-;bfrA	-;Rv1876
mtbc0_003502;mtbc0_003503	3	2	-;-	Rv3294c;Rv3295
mtbc0_001406;mtbc0_001407	3	1	-;murA	Rv1314c;Rv1315
mtbc0_004012	16	1	-	Rv3784
mtbc0_001268;mtbc0_001269	30	5	-;pks4	Rv1179c;Rv1181
mtbc0_002278;mtbc0_002279	26	3	parD2;-	Rv2142A;Rv2143
mtbc0_001923	1	1	mgtC	Rv1811
mtbc0_003062	1	1	-	-
mtbc0_003306	5	5	moaB1	Rv3110
mtbc0_000013	6	3	ppiA	Rv0009
mtbc0_000080	10	6	-	Rv0072
mtbc0_001473	10	6	-	Rv1372
mtbc0_002373	1	1	ptkA	Rv2232
mtbc0_003333	23	2	PPE51	Rv3136
mtbc0_001665	3	2	-	-
mtbc0_002676	7	3	-	Rv2513
mtbc0_002341	1	1	-	Rv2205c
mtbc0_001852;mtbc0_001853	4	4	-;vapB34	Rv1739c;Rv1740
mtbc0_001117;mtbc0_001118	17	8	PE8;-	Rv1040c;-
mtbc0_001630	3	2	-	Rv1523
mtbc0_002107;mtbc0_002108	2	2	cfp21;-	Rv1984c;RV1984a
mtbc0_001632	1	1	wbbL2	Rv1525
mtbc0_001155	2	2	-	Rv1075c
mtbc0_003832	1	1	espC	Rv3615c
mtbc0_003565	9	7	-	Rv3351c
mtbc0_000047;mtbc0_000048	8	6	-;-	Rv0042c;Rv0043c
mtbc0_001898;mtbc0_001899	8	6	cyp143;-	Rv1785c;Rv1786
mtbc0_002408	4	4	cyp124	Rv2266
mtbc0_002499;mtbc0_002500	2	2	esxP;-	Rv2347c;Rv2348c
mtbc0_000277;mtbc0_000278	11	2	narK3;aac	Rv0261c;Rv0262c
mtbc0_000038	9	4	acpA	Rv0033
mtbc0_000088	3	2	-	Rv0078B
mtbc0_004075	3	3	-	-
mtbc0_003499	1	1	lrpA	Rv3291c
mtbc0_002045;mtbc0_002046	3	1	-;tpx	Rv1931c;Rv1932
mtbc0_000908	1	1	pdc	Rv0853c
mtbc0_003066	13	5	-	Rv2884
mtbc0_001838	4	2	-	Rv1726
mtbc0_002148	2	2	-	Rv2018
mtbc0_004130	3	2	-	Rv3896c
mtbc0_003312	22	7	moeB2	Rv3116
mtbc0_000165;mtbc0_000166	1	1	fadE2;-	Rv0154c;-
mtbc0_001603	1	1	-	Rv1498A
mtbc0_002807;mtbc0_002808	3	3	dedA;-	Rv2637;Rv2638
mtbc0_001771	43	27	pks8	Rv1662
mtbc0_002482	2	2	mez	Rv2332
mtbc0_003599	25	3	-	Rv3386
mtbc0_003273	4	2	-	Rv3079c
mtbc0_004057	4	1	-	Rv3828c
mtbc0_000355	1	1	PE6	Rv0335c
mtbc0_001878;mtbc0_001879	22	9	-;-	-;Rv2015c
mtbc0_003835	1	1	-	Rv3618
mtbc0_001627	9	7	-	Rv1520
mtbc0_003423;mtbc0_003424	6	5	-;-	Rv3217c;Rv3218
mtbc0_000423;mtbc0_000424	11	7	mmpS1;fadD30	Rv0403c;Rv0404
mtbc0_003450	2	2	-	Rv3242c
mtbc0_003645	4	3	-	Rv3424c
mtbc0_001104	9	4	kdpE	Rv1027c
mtbc0_001112;mtbc0_001113	28	20	trcR;-	Rv1033c;-
mtbc0_001842;mtbc0_001843	10	7	-;gabD2	Rv1730c;Rv1731
mtbc0_001238	2	2	-	Rv1152
mtbc0_003102	4	3	amt	Rv2920c
mtbc0_002592	2	2	-	Rv2434c
mtbc0_002968	2	2	fadE21	Rv2789c
mtbc0_001927	11	6	-	Rv1815
mtbc0_002100	39	13	-	Rv1978
mtbc0_003430;mtbc0_003431	5	5	sigH;-	Rv3223c;Rv3224
mtbc0_003102;mtbc0_003103	17	6	amt;ftsY	Rv2920c;Rv2921c
mtbc0_000890	9	8	-	-
mtbc0_000039	2	2	-	Rv0034
mtbc0_002125;mtbc0_002126	5	5	-;-	Rv1998c;Rv1999c
mtbc0_000415	8	8	-	Rv0396
mtbc0_003649	10	5	-	-
mtbc0_001470;mtbc0_001471	6	5	-;lprF	Rv1367c;Rv1368
mtbc0_002003	6	3	-	Rv1888A
mtbc0_001731	5	5	-	Rv1624c
mtbc0_001272	1	1	-	Rv1184c
mtbc0_003838	6	5	PPE65	Rv3621c
mtbc0_000704	4	4	-	Rv0666
mtbc0_002433	5	3	-	Rv2293c
mtbc0_003125;mtbc0_003126	3	3	mmpL7;-	Rv2942;Rv2943
mtbc0_004026	15	8	-	Rv3798
mtbc0_000003	1	1	recF	Rv0003
mtbc0_003907;mtbc0_003908	2	1	-;rsfB	Rv3686c;Rv3687c
mtbc0_002144	2	2	-	-
mtbc0_002823;mtbc0_002824	1	1	-;-	-;Rv2650c
mtbc0_002477	19	7	PE23	Rv2328
mtbc0_000594	2	1	-	Rv0565c
mtbc0_002034	3	2	-	Rv1920
mtbc0_001775	6	6	-	Rv1667c
mtbc0_001634	10	8	pks5	Rv1527c
mtbc0_003388	34	5	-	Rv3190A
mtbc0_001893;mtbc0_001894	6	6	-;-	Rv1779c;Rv1780
mtbc0_000064	1	1	-	Rv0059
mtbc0_003983;mtbc0_003984	5	1	proX;-	Rv3759c;Rv3760
mtbc0_001996	1	1	-	Rv1882c
mtbc0_001278	1	1	-	Rv1190
mtbc0_003307	8	5	moaC1	Rv3111
mtbc0_001621	1	1	-	Rv1514c
mtbc0_002109;mtbc0_002110	1	1	-;-	Rv1985c;Rv1986
mtbc0_002675	3	2	-	Rv2512c
mtbc0_000717	6	6	-	Rv0678
mtbc0_003829	4	3	-	Rv3612c
mtbc0_001028;mtbc0_001029	3	2	-;-	-;Rv0963c
mtbc0_003318;mtbc0_003319	4	3	-;-	-;Rv3122
mtbc0_001833;mtbc0_001834	1	1	vapB12;-	Rv1721c;Rv1722
mtbc0_003984	1	1	-	Rv3760
mtbc0_003803	1	1	lpqE	Rv3584
mtbc0_003205;mtbc0_003206	1	1	lpqA;esxQ	Rv3016;Rv3017c
mtbc0_002821	1	1	-	Rv2646
mtbc0_001539;mtbc0_001540	1	1	-;-	-;Rv1439c
mtbc0_000623	11	6	lprL	Rv0593
mtbc0_002150	4	1	-	-
mtbc0_002458	1	1	-	Rv2310
mtbc0_002128	4	3	-	Rv2001
mtbc0_003206	34	7	esxQ	Rv3017c
mtbc0_001783;mtbc0_001784	16	8	cmr;-	Rv1675c;Rv1676
mtbc0_003358;mtbc0_003359	10	7	-;-	-;Rv3160c
mtbc0_003211;mtbc0_003212	6	2	esxS;PPE47	Rv3020c;Rv3021c
mtbc0_002311	7	2	-	Rv2177c
mtbc0_003908;mtbc0_003909	1	1	rsfB;-	Rv3687c;Rv3688c
mtbc0_002949	1	1	PPE44	Rv2770c
mtbc0_000164	4	1	ptbB	Rv0153c
mtbc0_001407;mtbc0_001408	1	1	murA;rrs	Rv1315;Rvnr01
mtbc0_001546	2	1	-	Rv1444c
mtbc0_000739;mtbc0_000740	5	5	-;-	-;Rv0699
mtbc0_000125	11	3	hddA	Rv0115
mtbc0_002829	2	1	-	Rv2655c
mtbc0_002062;mtbc0_002063	8	2	-;-	-;Rv1948c
mtbc0_001618	6	4	gmdA	Rv1511
mtbc0_001301;mtbc0_001302	9	1	glgC;PE14	Rv1213;Rv1214c
mtbc0_002073	10	1	-	Rv1958c
mtbc0_001902;mtbc0_001903	5	2	PPE26;PPE27	Rv1789;Rv1790
mtbc0_002634	1	1	-	Rv2472
mtbc0_001888	3	2	-	Rv1774
mtbc0_001835;mtbc0_001836	4	3	-;-	Rv1723;Rv1724c
mtbc0_002094;mtbc0_002095	2	2	-;-	-;-
mtbc0_003640	1	1	PPE57	Rv3425
mtbc0_003638;mtbc0_003639	3	2	-;-	-;Rv3424c
mtbc0_002117	5	5	mazF6	Rv1991c
mtbc0_003214	12	5	-	Rv3115
mtbc0_002966;mtbc0_002967	2	1	-;sirR	Rv2787;Rv2788
mtbc0_002492;mtbc0_002493	2	1	asnT;lppQ	Rvnt25;Rv2341
mtbc0_002429	1	1	-	Rv2288
mtbc0_003002	3	3	-	Rv2824c
mtbc0_001721;mtbc0_001722	3	3	-;-	Rv3612c;Rv1615
mtbc0_002491;mtbc0_002492	2	2	PE_PGRS39;asnT	Rv2340c;Rvnt25
mtbc0_003830	2	2	-	Rv3613c
mtbc0_003965;mtbc0_003966	3	1	-;ctpJ	Rv3741c;Rv3743c
mtbc0_003315	11	3	moaE1	Rv3119
mtbc0_000608;mtbc0_000609	3	3	PE_PGRS7;-	Rv0578c;Rv0579
mtbc0_002935	6	2	vapB21	Rv2758c
mtbc0_002160	3	2	dosT	Rv2027c
mtbc0_002406	1	1	-	Rv2264c
mtbc0_003586	4	3	-	Rv3371
mtbc0_001113;mtbc0_001114	4	4	-;esxV	-;Rv3619c
mtbc0_000468	3	1	-	Rv0446c
mtbc0_000078	16	12	-	Rv0071
mtbc0_002147	8	8	-	Rv2017
mtbc0_003379	7	6	-	Rv3178a
mtbc0_003290	8	8	-	Rv3096
mtbc0_000716	1	1	mmpS5	Rv0677c
mtbc0_003531	1	1	vapB44	Rv3321c
mtbc0_002932	5	4	-	-
mtbc0_002000;mtbc0_002001	9	9	fbpB;-	Rv1886c;Rv1887
mtbc0_002540	4	4	-	Rv2387
mtbc0_001786	2	2	-	Rv1678
mtbc0_001626	1	1	-	Rv1519
mtbc0_000173	1	1	PE4	Rv0160c
mtbc0_001220;mtbc0_001221	2	2	PPE16;-	Rv1135c;-
mtbc0_002162	1	1	pfkB	Rv2029c
mtbc0_001845;mtbc0_001846	2	1	-;-	Rv1733c;Rv1734c
mtbc0_001939	3	3	-	Rv1825
mtbc0_000012;mtbc0_000013	4	4	-;ppiA	Rv0008c;Rv0009
mtbc0_002883;mtbc0_002884	5	3	-;sigB	Rv2709;Rv2710
mtbc0_000261;mtbc0_000262	6	1	-;-	Rv0245;Rv0246
mtbc0_002990;mtbc0_002991	4	3	-;-	-;Rv2811
mtbc0_002134	2	2	otsB1	Rv2006
mtbc0_003644;mtbc0_003645	8	2	-;-	-;Rv3424c
mtbc0_001772;mtbc0_001773	2	2	pks9;pks11	Rv1664;Rv1665
mtbc0_002504	1	1	-	-
mtbc0_001754	12	11	-	Rv1645c
mtbc0_001882	1	1	PE_PGRS31	Rv1768
mtbc0_000694	1	1	vapC6	Rv0656c
mtbc0_002397	4	3	-	Rv2256a
mtbc0_002804	8	5	PE_PGRS46	Rv2634c
mtbc0_001413	2	2	-	Rv1318c
mtbc0_001114	5	5	esxV	Rv3619c
mtbc0_002170	2	2	-	Rv2037c
mtbc0_000032	2	1	-	Rv0027
mtbc0_001835	3	3	-	Rv1723
mtbc0_002609;mtbc0_002610	3	1	rpfE;-	Rv2450c;Rv2451
mtbc0_000273	5	5	-	Rv0257
mtbc0_002822	3	2	-	Rv2647
mtbc0_000856	13	6	-	Rv0807
mtbc0_001336;mtbc0_001337	2	2	relB;-	Rv1247c;Rv1248c
mtbc0_001222	3	3	-	-
mtbc0_003128;mtbc0_003129	1	1	lppX;pks1	Rv2945c;Rv2946c
mtbc0_002090	1	1	-	Rv1974
mtbc0_002096	2	1	-	-
mtbc0_001679;mtbc0_001680	1	1	-;-	Rv1571;Rv1573
mtbc0_003327	2	2	tgs1	Rv3130c
mtbc0_004056	2	2	-	Rv3827c
mtbc0_002507	3	3	-	Rv0257
mtbc0_003377	15	10	-	Rv3178
mtbc0_000983	1	1	-	Rv0925c
mtbc0_001540	1	1	-	Rv1439c
mtbc0_001852	4	4	-	Rv1739c
mtbc0_001885;mtbc0_001886	7	4	-;-	Rv1771;Rv1772
mtbc0_002998	4	4	-	Rv2820c
mtbc0_002942;mtbc0_002943	3	2	thyA;-	Rv2764c;Rv2765
mtbc0_001039	1	1	accA2	Rv0973c
mtbc0_000945	4	2	-	Rv0890c
mtbc0_002999	2	2	-	Rv2821c
mtbc0_000366	5	4	ansP2	Rv0346c
mtbc0_003611;mtbc0_003612	5	3	idsA1;-	Rv3398c;Rv3399
mtbc0_001136;mtbc0_001137	1	1	-;-	-;Rv1057
mtbc0_001474	1	1	-	Rv1373
mtbc0_002965;mtbc0_002966	1	1	ribF;-	Rv2786c;Rv2787
mtbc0_001898	4	4	cyp143	Rv1785c
mtbc0_001854	1	1	vapC34	Rv1741
mtbc0_000125;mtbc0_000126	2	2	hddA;-	Rv0115;Rv0115a
mtbc0_003002;mtbc0_003003	1	1	-;-	Rv2824c;Rv2825c
mtbc0_002045	1	1	-	Rv1931c
mtbc0_001616	2	2	-	Rv1510
mtbc0_003953	2	1	-	Rv3728
mtbc0_002063	22	2	-	Rv1948c
mtbc0_000332	2	1	-	Rv0312
mtbc0_001650	10	1	-	Rv1543
mtbc0_002279	2	2	-	Rv2143
mtbc0_001187	3	3	-	-
mtbc0_002408;mtbc0_002409	2	1	cyp124;-	Rv2266;Rv2267c
mtbc0_003385	1	1	-	Rv3188
mtbc0_001461;mtbc0_001462	14	9	-;-	-;Rv1360
mtbc0_002086	1	1	lprM	Rv1970
mtbc0_002434	8	3	-	Rv2294
mtbc0_001656	3	3	fadD11	Rv1550
mtbc0_003224;mtbc0_003225	1	1	-;-	Rv3032A;Rv3033
mtbc0_000368	1	1	-	Rv0348
mtbc0_001957	111	2	gnd1	Rv1844c
mtbc0_001649;mtbc0_001650	11	1	glbN;-	Rv1542c;Rv1543
mtbc0_002971	1	1	-	Rv2792c
mtbc0_001880	8	6	-	Rv1766
mtbc0_001466	1	1	-	Rv1364c
mtbc0_002461	1	1	-	Rv2313c
mtbc0_000123	2	2	gmhA	Rv0113
mtbc0_002583	1	1	-	Rv2426c
mtbc0_002312;mtbc0_002313	6	5	-;aroG	-;Rv2178c
mtbc0_000375;mtbc0_000376	2	2	PPE8;-	Rv0355c;Rv0356c
mtbc0_002378;mtbc0_002379	3	3	-;valV	Rv2237A;Rvnt23
mtbc0_000843	9	2	-	Rv0792c
mtbc0_003170	1	1	mutT1	Rv2985
mtbc0_003005;mtbc0_003006	2	2	-;-	Rv2827c;Rv2828c
mtbc0_000325	2	2	PPE5	Rv0304c
mtbc0_003066;mtbc0_003067	1	1	-;-	Rv2884;Rv2885c
mtbc0_001268	3	3	-	Rv1179c
mtbc0_002460	2	2	-	Rv2312
mtbc0_002284	3	3	-	Rv2148c
mtbc0_000161;mtbc0_000162	12	3	-;PE1	Rv0150c;Rv0151c
mtbc0_001465	2	2	-	Rv1363c
mtbc0_001841;mtbc0_001842	3	2	-;-	Rv1729c;Rv1730c
mtbc0_001753	2	2	tsnR	Rv1644
mtbc0_003993;mtbc0_003994	1	1	-;-	Rv3769;Rv3770c
mtbc0_000390	8	4	-	Rv0370c
mtbc0_001227	3	3	echA10	Rv1142c
mtbc0_001658	1	1	-	-
mtbc0_002947;mtbc0_002948	2	2	PPE43;PE27	Rv2768c;Rv2769c
mtbc0_000193	9	3	-	Rv0180c
mtbc0_001653	4	4	-	Rv1546
mtbc0_003387;mtbc0_003388	3	3	-;-	Rv3190c;Rv3190A
mtbc0_000787	4	1	-	Rv0742
mtbc0_002502;mtbc0_002503	4	4	plcB;plcA	Rv2350c;Rv2351c
mtbc0_001235;mtbc0_001236	4	4	-;-	Rv1148c;Rv1041c
mtbc0_002043	1	1	-	Rv1929c
mtbc0_001978	2	2	-	Rv1865c
mtbc0_002764	1	1	-	Rv2597
mtbc0_002745;mtbc0_002746	1	1	-;dhaA	Rv2578c;Rv2579
mtbc0_001220	2	2	PPE16	Rv1135c
mtbc0_000898	1	1	-	Rv0843
mtbc0_002150;mtbc0_002151	2	1	-;-	-;Rv2021c
mtbc0_002959	3	2	ald	Rv2780
mtbc0_003375	4	4	mesT	Rv3176c
mtbc0_001776;mtbc0_001777	2	2	-;-	Rv1669;Rv1670
mtbc0_002220;mtbc0_002221	5	4	-;-	Rv2084;Rv2086
mtbc0_002476;mtbc0_002477	4	2	-;PE23	-;Rv2328
mtbc0_002107	4	3	cfp21	Rv1984c
mtbc0_004011;mtbc0_004012	1	1	rfbD;-	Rv3783;Rv3784
mtbc0_000232	4	3	-	Rv0218
mtbc0_000947;mtbc0_000948	3	2	-;-	Rv0893c;Rv0894
mtbc0_001648	3	2	lprI	Rv1541c
mtbc0_002418	1	1	-	Rv2275
mtbc0_002561	1	1	-	Rv2405
mtbc0_003321;mtbc0_003322	6	5	moaR1;PPE49	Rv3124;Rv3125c
mtbc0_001991	2	2	-	Rv1877
mtbc0_002270;mtbc0_002271	2	2	-;lppL	Rv2137c;Rv2138
mtbc0_002426	3	3	-	Rv2285
mtbc0_001130;mtbc0_001131	4	4	-;-	Rv1052;-
mtbc0_002594	13	2	rbsK	Rv2436
mtbc0_002922	1	1	clgR	Rv2745c
mtbc0_000864;mtbc0_000865	1	1	cysA2;thiX	Rv0815c;Rv0816c
mtbc0_004074;mtbc0_004075	6	3	-;-	-;-
mtbc0_001781	2	2	-	Rv1674c
mtbc0_002000	4	2	fbpB	Rv1886c
mtbc0_000139	1	1	-	Rv0128
mtbc0_003032	1	1	PE_PGRS48	Rv2853
mtbc0_002425	1	1	lipM	Rv2284
mtbc0_001862	3	3	-	Rv1749c
mtbc0_003468;mtbc0_003469	1	1	whiB2;fbiA	Rv3260c;Rv3261
mtbc0_003960	6	5	-	Rv3735
mtbc0_003593	2	2	-	Rv3378c
mtbc0_002675;mtbc0_002676	3	2	-;-	Rv2512c;Rv2513
mtbc0_002053	1	1	-	Rv1939
mtbc0_001059	3	3	-	Rv0988
mtbc0_000966	3	2	-	Rv0911
mtbc0_000011;mtbc0_000012	1	1	-;-	-;Rv0008c
mtbc0_003382;mtbc0_003383	2	2	-;-	Rv3181c;Rv3182
mtbc0_003685	4	4	-	Rv3468c
mtbc0_000289	1	1	-	Rv0272c
mtbc0_002542	11	9	rpfD	Rv2389c
mtbc0_002111;mtbc0_002112	1	1	-;erm(37)	Rv1987;Rv1988
mtbc0_000727	1	1	-	Rv0688
mtbc0_002177	2	2	-	Rv2044c
mtbc0_003992	2	2	-	Rv3768
mtbc0_001545;mtbc0_001546	2	2	-;-	-;Rv1444c
mtbc0_001914	7	7	PPE29	Rv1801
mtbc0_004087	2	2	ethA	Rv3854c
mtbc0_003035	1	1	nicT	Rv2856
mtbc0_000621	2	2	mce2C	Rv0591
mtbc0_001863;mtbc0_001864	3	3	fadD1;-	Rv1750c;Rv1751
mtbc0_000081	1	1	-	Rv0073
mtbc0_003694	5	1	-	Rv3479
mtbc0_003308;mtbc0_003309	1	1	moaD1;-	Rv3112;Rv3113
mtbc0_000088;mtbc0_000089	3	3	-;-	Rv0078B;Rv0079
mtbc0_002784;mtbc0_002785	4	1	PE_PGRS45;-	Rv2615c;Rv2616
mtbc0_001361;mtbc0_001362	1	1	-;-	Rv1271c;Rv1272c
mtbc0_001357	2	2	embR	Rv1267c
mtbc0_003748;mtbc0_003749	1	1	-;PPE61	Rv3531c;Rv3532
mtbc0_001012;mtbc0_001013	1	1	-;uvrD1	Rv0948c;Rv0949
mtbc0_000269	1	1	nirD	Rv0253
mtbc0_000615;mtbc0_000616	1	1	-;mce2R	Rv0585c;Rv0586
mtbc0_002035	3	2	lppF	Rv1921c
mtbc0_003282	2	1	tgs4	Rv3088
mtbc0_000512;mtbc0_000513	2	2	-;-	Rv0487;Rv0488
mtbc0_002467	1	1	-	Rv2319c
mtbc0_003254	1	1	ligB	Rv3062
mtbc0_001871	1	1	-	-
mtbc0_002451	2	2	-	Rv2307D
mtbc0_001460;mtbc0_001461	1	1	-;-	Rv1359;-
mtbc0_000812	1	1	-	Rv0763c
mtbc0_002328;mtbc0_002329	2	1	trpD;ctaE	Rv2192c;Rv2193
mtbc0_002233	2	2	-	Rv2100
mtbc0_002306;mtbc0_002307	5	1	-;idsA2	Rv2172c;Rv2173
mtbc0_003520	1	1	-	Rv3312c
mtbc0_002417	4	2	mazE8	Rv2274A
mtbc0_001774	7	7	cyp139	Rv1666c
mtbc0_002548	2	2	-	Rv2395
mtbc0_001043	1	1	PE_PGRS16	Rv0977
mtbc0_001131;mtbc0_001132	1	1	-;-	-;-
mtbc0_003415	2	2	-	Rv3209
mtbc0_001997;mtbc0_001998	1	1	-;rpfC	Rv1883c;Rv1884c
mtbc0_000897	1	1	-	Rv0842
mtbc0_003370;mtbc0_003371	3	2	hpx;-	Rv3171c;Rv3172c
mtbc0_002124	6	5	ctpF	Rv1997
mtbc0_003144;mtbc0_003145	1	1	-;-	Rv2961;Rv2962c
mtbc0_004053	4	3	papA1	Rv3824c
mtbc0_000034;mtbc0_000035	1	1	-;-	-;Rv0029
mtbc0_002390	5	2	-	Rv2248
mtbc0_003015	1	1	dinF	Rv2836c
mtbc0_000914	1	1	-	Rv0859
mtbc0_002102	3	3	mpt64	Rv1980c
mtbc0_000695	1	1	vapB6	Rv0657c
mtbc0_002969	1	1	ltp1	Rv2790c
mtbc0_003743;mtbc0_003744	1	1	-;-	Rv3527;Rv3528c
mtbc0_001734	1	1	-	Rv1626
mtbc0_003986;mtbc0_003987	8	1	-;lpqH	Rv3762c;Rv3763
mtbc0_003584	1	1	-	Rv3369
mtbc0_003036	4	2	-	-
mtbc0_001760;mtbc0_001761	1	1	PE_PGRS30;argC	Rv1651c;Rv1652
mtbc0_002044	1	1	-	Rv1930c
mtbc0_002929	1	1	-	Rv2752c
mtbc0_002164	1	1	hspX	Rv2031c
mtbc0_000162;mtbc0_000163	1	1	PE1;PE2	Rv0151c;Rv0152c
mtbc0_000888;mtbc0_000889	5	1	PE_PGRS14;lpqQ	Rv0834c;Rv0835
mtbc0_001258;mtbc0_001259	3	3	lipX;mshB	Rv1169c;Rv1170
mtbc0_001837	1	1	-	Rv1725c
mtbc0_000044	3	1	-	Rv0039c
mtbc0_001953;mtbc0_001954	1	1	PE_PGRS34;-	Rv1840c;Rv1841c
mtbc0_000976	1	1	-	Rv0919
mtbc0_001870	4	2	-	-
mtbc0_002140;mtbc0_002141	5	4	-;-	Rv2012;Rv3222c
mtbc0_002499	3	3	esxP	Rv2347c
mtbc0_002113	1	1	-	Rv1989c
mtbc0_001528;mtbc0_001529	5	1	-;-	Rv1428c;Rv1429
mtbc0_004025	1	1	fadE35	Rv3797
mtbc0_001790;mtbc0_001791	4	2	-;-	Rv1682;Rv1683
mtbc0_000375	7	2	PPE8	Rv0355c
mtbc0_000781	1	1	-	-
mtbc0_003884	4	1	dppA	Rv3666c
mtbc0_002797;mtbc0_002798	1	1	-;-	Rv2628;Rv2629
mtbc0_000904	2	1	-	Rv0849
mtbc0_001755;mtbc0_001756	1	1	PE17;-	Rv1646;Rv1647
mtbc0_000274	3	2	-	Rv0258c
mtbc0_001530	2	1	PE16	Rv1430
mtbc0_001664	1	1	-	-
mtbc0_003700;mtbc0_003701	1	1	-;-	Rv3485c;Rv3486
mtbc0_001831;mtbc0_001832	1	1	-;vapC12	Rv3430c;Rv1720c
mtbc0_001837;mtbc0_001838	6	3	-;-	Rv1725c;Rv1726
mtbc0_000017	1	1	trpG	Rv0013
mtbc0_003143	11	2	-	Rv2960c
mtbc0_003290;mtbc0_003291	1	1	-;lipY	Rv3096;Rv3097c
mtbc0_002256;mtbc0_002257	4	3	metH;-	Rv2124c;Rv2125
mtbc0_003213;mtbc0_003214	2	2	PE29;-	Rv3022A;Rv3115
mtbc0_002469	3	2	-	-
mtbc0_001173;mtbc0_001174	1	1	-;PE_PGRS22	-;Rv1091
mtbc0_000010;mtbc0_000011	1	1	-;-	-;-
mtbc0_003431	2	2	-	Rv3224
mtbc0_002419	1	1	cyp121	Rv2276
mtbc0_000909	1	1	-	Rv0854
mtbc0_001994;mtbc0_001995	1	1	cyp140;lppE	Rv1880c;Rv1881c
mtbc0_002970	2	1	-	Rv2791c
mtbc0_000015;mtbc0_000016	3	2	-;-	Rv0011c;Rv0012
mtbc0_001184	2	1	-	Rv1101c
mtbc0_001915;mtbc0_001916	8	6	PPE30;PE_PGRS32	Rv1802;Rv1803c
mtbc0_002173	3	3	-	Rv2040c
mtbc0_002412	1	1	lppN	Rv2270
mtbc0_000906;mtbc0_000907	1	1	-;-	Rv0851c;Rv0852
mtbc0_001359	1	1	-	Rv1269c
mtbc0_000978	5	3	-	Rv0920c
mtbc0_002407	2	2	-	Rv2265
mtbc0_001035	1	1	ctpV	Rv0969
mtbc0_002270	1	1	-	Rv2137c
mtbc0_003856	2	1	fic	Rv3641c
mtbc0_003658	1	1	-	Rv3439c
mtbc0_002416	1	1	mazF8	Rv2274c
mtbc0_000397;mtbc0_000398	1	1	-;-	Rv0377;Rv0378
mtbc0_000424	3	2	fadD30	Rv0404
mtbc0_001639	1	1	-	Rv1532c
mtbc0_000640;mtbc0_000641	1	1	-;-	Rv0609A;-
mtbc0_004073;mtbc0_004074	3	1	-;-	Rv3843c;-
mtbc0_002024;mtbc0_002025	2	2	furA;-	Rv1909c;Rv1910c
mtbc0_003226;mtbc0_003227	1	1	-;-	Rv3034c;Rv3035
mtbc0_003733	2	1	-	Rv3517
mtbc0_003194;mtbc0_003195	2	2	-;lppZ	Rv3005c;Rv3006
mtbc0_001219	5	3	PPE16	Rv1135c
mtbc0_002567	3	3	-	Rv2411c
mtbc0_002809	1	1	-	Rv2639c
mtbc0_000813	1	1	cyp51	Rv0764c
mtbc0_001987	3	3	-	Rv1874
mtbc0_001733;mtbc0_001734	1	1	leuV;-	Rvnt20;Rv1626
mtbc0_003313	2	2	cysA3	Rv3117
mtbc0_000971	1	1	PPE14	Rv0915c
mtbc0_002438	1	1	-	Rv2298
mtbc0_003360	6	2	-	Rv3161c
mtbc0_002904	1	1	-	Rv2730
mtbc0_001413;mtbc0_001414	1	1	-;-	Rv1318c;Rv1319c
mtbc0_002460;mtbc0_002461	1	1	-;-	Rv2312;Rv2313c
mtbc0_003775	1	1	PPE64	Rv3558
mtbc0_003067	8	3	-	Rv2885c
mtbc0_003641	1	1	PPE58	Rv3426
mtbc0_000036	3	3	-	Rv0030
mtbc0_002961	1	1	pepR	Rv2782c
mtbc0_002745	10	1	-	Rv2578c
mtbc0_000884;mtbc0_000885	1	1	pheU;PE_PGRS12	Rvnt13;Rv0832
mtbc0_002133	1	1	-	Rv2005c
mtbc0_000719;mtbc0_000720	3	3	-;-	Rv0680c;Rv0681
mtbc0_002123	8	8	-	Rv1996
mtbc0_002677	1	1	-	Rv2514c
mtbc0_001875	1	1	-	Rv1760
mtbc0_004158;mtbc0_000001	1	1	rpmH;dnaA	Rv3924c;Rv0001
mtbc0_003894	1	1	-	Rv3675
mtbc0_001881	3	3	-	Rv1767
mtbc0_002104	1	1	vapC36	Rv1982c
mtbc0_001620	1	1	-	Rv1513
mtbc0_001494	1	1	-	Rv1393c
mtbc0_002903	2	1	-	Rv2729c
mtbc0_002209;mtbc0_002210	1	1	-;-	Rv2075c;Rv2077c
mtbc0_003028	1	1	cobO	Rv2849c
mtbc0_002509	1	1	glyS	Rv2357c
mtbc0_004055	4	2	fadD23	Rv3826
mtbc0_002589	3	2	PE25	Rv2431c
mtbc0_002159	2	2	-	Rv2026c
mtbc0_000414;mtbc0_000415	1	1	-;-	Rv0395;Rv0396
mtbc0_000752;mtbc0_000753	1	1	rpsQ;atsA	Rv0710;Rv0711
mtbc0_003837;mtbc0_003838	5	3	esxW;PPE65	Rv3620c;Rv3621c
mtbc0_003405	2	1	-	Rv3201c
mtbc0_001120	2	2	-	Rv1043c
mtbc0_002251	1	1	-	Rv2119
mtbc0_001749;mtbc0_001750	3	3	lysX;infC	Rv1640c;Rv1641
mtbc0_002019	2	1	-	Rv1904
mtbc0_002539;mtbc0_002540	2	2	-;-	Rv2386a;Rv2387
mtbc0_001525	2	1	-	Rv1425
mtbc0_002059	1	1	-	Rv1945
mtbc0_002887;mtbc0_002888	1	1	sthA;-	Rv2713;Rv2714
mtbc0_000601;mtbc0_000602	6	3	-;-	Rv0571c;Rv0572c
mtbc0_000194	1	1	-	Rv0181c
mtbc0_003141;mtbc0_003142	2	2	-;-	Rv2958c;Rv2959c
mtbc0_000416;mtbc0_000417	4	1	-;-	Rv0397;Rv0397A
mtbc0_002659;mtbc0_002660	4	1	bkdA;citE	Rv2497c;Rv2498c
mtbc0_004119	2	1	eccE2	Rv3885c
mtbc0_002282	1	1	-	Rv2146c
mtbc0_000347	2	2	cyp135A1	Rv0327c
mtbc0_003646	2	2	PPE59	Rv3429
mtbc0_001569	1	1	fadE15	Rv1467c
mtbc0_000948	3	3	-	Rv0894
mtbc0_001853	2	2	vapB34	Rv1740
mtbc0_001300	5	3	glgA	Rv1212c
mtbc0_000068	2	2	-	Rv0063
mtbc0_001925;mtbc0_001926	5	5	-;erg3	Rv1813c;Rv1814
mtbc0_002169	1	1	-	Rv2036
mtbc0_000889	1	1	lpqQ	Rv0835
mtbc0_003031;mtbc0_003032	2	1	mqo;PE_PGRS48	Rv2852c;Rv2853
mtbc0_004049;mtbc0_004050	1	1	papA2;-	Rv3820c;Rv3821
mtbc0_000030;mtbc0_000031	1	1	-;-	Rv0025;Rv0026
mtbc0_002708	1	1	-	Rv2542
mtbc0_001740;mtbc0_001741	1	1	-;uvrB	Rv1632c;Rv1633
mtbc0_000325;mtbc0_000326	1	1	PPE5;-	Rv0304c;Rv0306
mtbc0_003866	1	1	-	Rv3649
mtbc0_003972;mtbc0_003973	3	1	-;-	Rv3749c;Rv3750c
mtbc0_001287;mtbc0_001288	1	1	-;-	Rv1199c;Rv1200
mtbc0_003795	1	1	lppH	Rv3576
mtbc0_002282;mtbc0_002283	2	2	-;-	Rv2146c;Rv2147c
mtbc0_002008;mtbc0_002009	2	2	-;-	Rv1894c;Rv1895
mtbc0_000784	1	1	-	Rv0739
mtbc0_003970	1	1	-	Rv3747
mtbc0_004042	3	1	-	Rv3813c
mtbc0_002176	1	1	pncA	Rv2043c
mtbc0_003134	1	1	-	Rv2952
mtbc0_001540;mtbc0_001541	1	1	-;secG	Rv1439c;Rv1440
mtbc0_002123;mtbc0_002124	1	1	-;ctpF	Rv1996;Rv1997
mtbc0_001919	1	1	-	-
mtbc0_003837	1	1	esxW	Rv3620c
mtbc0_003794;mtbc0_003795	1	1	-;lppH	Rv3575c;Rv3576
mtbc0_001328;mtbc0_001329	1	1	corA;mdh	Rv1239c;Rv1240
mtbc0_001912;mtbc0_001913	1	1	lppT;PPE28	Rv1799;Rv1800
mtbc0_002398	1	1	-	-
mtbc0_000480;mtbc0_000481	1	1	mazE1;-	Rv0456B;Rv0457c
mtbc0_000412	1	1	-	Rv0393
mtbc0_001284	1	1	PPE18	Rv1196
mtbc0_001732;mtbc0_001733	4	4	cya;leuV	Rv1625c;Rvnt20
mtbc0_001785	1	1	dsbF	Rv1677
mtbc0_002038;mtbc0_002039	3	2	-;fadD31	Rv1924c;Rv1925
mtbc0_003171;mtbc0_003172	2	2	hupB;leuD	Rv2986c;Rv2987c
mtbc0_000132;mtbc0_000133	1	1	-;-	Rv0121c;Rv0122
mtbc0_000771	1	1	xylB	Rv0729
mtbc0_002072	3	2	-	Rv1957
mtbc0_002479;mtbc0_002480	1	1	lppP;-	Rv2330c;Rv2331
mtbc0_003653	1	1	-	Rv3434c
mtbc0_002212	2	2	-	Rv2078
mtbc0_001623	1	1	-	Rv1516c
mtbc0_002041	2	2	-	Rv1927
mtbc0_002581;mtbc0_002582	1	1	-;-	Rv2424c;Rv2425c
mtbc0_003139	1	1	-	Rv2957
mtbc0_001864	2	2	-	Rv1751
mtbc0_003654;mtbc0_003655	2	2	-;glmS	Rv3435c;Rv3436c
mtbc0_003868;mtbc0_003869	8	1	-;-	Rv3651;-
mtbc0_001451;mtbc0_001452	2	2	-;-	Rv1351;Rv1352
mtbc0_000976;mtbc0_000977	2	1	-;argT	Rv0919;Rvnt14
mtbc0_002622;mtbc0_002623	1	1	proU;glyV	Rvnt26;Rvnt27
mtbc0_002578	1	1	-	-
mtbc0_001257	1	1	PPE17	Rv1168c
mtbc0_002024	1	1	furA	Rv1909c
mtbc0_002641	1	1	-	Rv2481c
mtbc0_003970;mtbc0_003971	2	1	-;-	Rv3747;Rv3748
mtbc0_003530	2	2	vapC44	Rv3320c
mtbc0_001788	1	1	-	Rv1680
mtbc0_000900	2	1	-	Rv0845
mtbc0_003642	3	3	-	Rv3427c
mtbc0_001336	1	1	relB	Rv1247c
mtbc0_003834	1	1	ephA	Rv3617
mtbc0_002588;mtbc0_002589	2	2	PPE41;PE25	Rv2430c;Rv2431c
mtbc0_003383	1	1	-	Rv3182
mtbc0_001773	1	1	pks11	Rv1665
mtbc0_000545;mtbc0_000546	1	1	-;-	Rv0517;Rv0518
mtbc0_002943	1	1	-	Rv2765
mtbc0_001704;mtbc0_001705	1	1	-;hisD	Rv1598c;Rv1599
mtbc0_001928;mtbc0_001929	1	1	-;-	Rv1816;-
mtbc0_002468	2	1	rocE	Rv2320c
mtbc0_001416	3	1	-	Rv1320c
mtbc0_001458;mtbc0_001459	3	1	-;-	-;Rv1358
mtbc0_002493	2	2	lppQ	Rv2341
mtbc0_002522;mtbc0_002523	1	1	-;PE_PGRS40	Rv2370c;Rv2371
mtbc0_003941	2	2	-	Rv3718c
mtbc0_001722	1	1	-	Rv1615
mtbc0_003037	1	1	-	-
mtbc0_002002;mtbc0_002003	1	1	-;-	Rv1887a;Rv1888A
mtbc0_001725	1	1	tesB1	Rv1618
mtbc0_003301;mtbc0_003302	4	1	prfB;fprA	Rv3105c;Rv3106
mtbc0_002129;mtbc0_002130	1	1	fabG3;-	Rv2002;Rv2003c
mtbc0_001544;mtbc0_001545	2	2	-;-	Rv1443c;-
mtbc0_003127;mtbc0_003128	1	1	-;lppX	Rv2944;Rv2945c
mtbc0_002312	1	1	-	-
mtbc0_001535	1	1	-	Rv1435c
mtbc0_004117;mtbc0_004118	3	3	mycP1;eccA2	Rv3883c;Rv3884c
mtbc0_001240;mtbc0_001241	1	1	-;-	Rv1154c;Rv1155
mtbc0_000579	2	2	vapB3	Rv0550c
mtbc0_001488;mtbc0_001489	1	1	PPE20;mihF	Rv1387;Rv1388
mtbc0_002217	1	1	-	-
mtbc0_002406;mtbc0_002407	1	1	-;-	Rv2264c;Rv2265
mtbc0_002142	1	1	-	-
mtbc0_001031	1	1	-	Rv0965c
mtbc0_001355	1	1	pknH	Rv1266c
mtbc0_001947	1	1	lipZ	Rv1834
mtbc0_002017	3	3	nanT	Rv1902c
mtbc0_001030	1	1	-	Rv0964c
mtbc0_001178	1	1	phoH2	Rv1095
mtbc0_000084	1	1	-	Rv0076c
mtbc0_004134	1	1	-	Rv3901c
mtbc0_001721	2	2	-	Rv3612c
mtbc0_000797	1	1	-	Rv0750
mtbc0_003078	1	1	-	Rv2896c
mtbc0_003446	2	2	-	Rv3238c
mtbc0_001058	1	1	-	Rv0987
mtbc0_001103	1	1	-	-
mtbc0_001674	4	1	-	Rv1566c
mtbc0_000367	1	1	-	Rv0347
mtbc0_002993	2	2	-	Rv2813
mtbc0_000602;mtbc0_000603	1	1	-;pncB2	Rv0572c;Rv0573c
mtbc0_003184;mtbc0_003185	2	2	-;-	Rv2997;Rv2998
mtbc0_002106	3	2	PE_PGRS35	Rv1983
mtbc0_002948	3	2	PE27	Rv2769c
mtbc0_001009;mtbc0_001010	1	1	pgi;-	Rv0946c;Rv0947c
mtbc0_002991	1	1	-	Rv2811
mtbc0_001959	1	1	blaI	Rv1846c
mtbc0_001357;mtbc0_001358	1	1	embR;-	Rv1267c;Rv1268c
mtbc0_001994	1	1	cyp140	Rv1880c
mtbc0_001889	2	2	-	Rv1775
mtbc0_003994	1	1	-	Rv3770c
mtbc0_000808	1	1	-	Rv0759c
mtbc0_000620	2	2	-	-
mtbc0_000122;mtbc0_000123	1	1	gca;gmhA	Rv0112;Rv0113
mtbc0_002824	1	1	-	Rv2650c
mtbc0_003130	2	2	fadD22	Rv2948c
mtbc0_003422	1	1	-	Rv3216
mtbc0_000979	2	2	-	Rv0921
mtbc0_001026;mtbc0_001027	1	1	-;lprP	Rv0961;Rv0962c
mtbc0_003910	1	1	-	Rv3689
mtbc0_004054	3	2	pks2	Rv3825c
mtbc0_003225	1	1	-	Rv3033
mtbc0_003574;mtbc0_003575	1	1	-;-	Rv3359;Rv3360
mtbc0_002111	1	1	-	Rv1987
mtbc0_002453;mtbc0_002454	1	1	-;metV	Rv2308a;Rvnt24
mtbc0_001598	1	1	mazE4	Rv1494
mtbc0_000441	1	1	-	Rv0420c
mtbc0_002931;mtbc0_002932	1	1	thyX;-	Rv2754c;-
mtbc0_001841	1	1	-	Rv1729c
mtbc0_002303	1	1	-	Rv2169c
mtbc0_003833	1	1	espA	Rv3616c
mtbc0_002099;mtbc0_002100	1	1	-;-	Rv1977;Rv1978
mtbc0_002483	1	1	stp	Rv2333c
mtbc0_001235	2	1	-	Rv1148c
mtbc0_000685;mtbc0_000686	1	1	-;-	Rv0647c;Rv0648
mtbc0_003648;mtbc0_003649	1	1	-;-	Rv3430a;-
mtbc0_003056	2	1	-	-
mtbc0_002122;mtbc0_002123	2	2	-;-	Rv1995;Rv1996
mtbc0_001991;mtbc0_001992	1	1	-;glnA3	Rv1877;Rv1878
mtbc0_000965	1	1	-	Rv0910
mtbc0_002795;mtbc0_002796	5	1	hrp1;-	Rv2626c;Rv2627c
mtbc0_002945	1	1	-	Rv2767c
mtbc0_003320	1	1	-	Rv3123
mtbc0_000411;mtbc0_000412	1	1	ndhA;-	Rv0392c;Rv0393
mtbc0_003689	1	1	-	Rv3472
mtbc0_000283	1	1	narU	Rv0267
mtbc0_000987	2	2	pstC2	Rv0929
mtbc0_003269;mtbc0_003270	1	1	-;-	Rv3075c;Rv3076
mtbc0_003813	2	1	-	Rv3594
mtbc0_000513;mtbc0_000514	1	1	-;gpm1	Rv0488;Rv0489
mtbc0_001287	1	1	-	Rv1199c
mtbc0_003289	3	3	-	Rv3095
mtbc0_001869	1	1	-	-
mtbc0_000796	2	2	-	Rv0749A
mtbc0_003867	1	1	PE33	Rv3650
mtbc0_002138	1	1	vapC15	Rv2010
mtbc0_002013;mtbc0_002014	1	1	lppD;lppD	Rv1899c;Rv1899c
mtbc0_000768;mtbc0_000769	1	1	-;fucA	Rv0726c;Rv0727c
mtbc0_001992	1	1	glnA3	Rv1878
mtbc0_003087	1	1	lppW	Rv2905
mtbc0_002237	1	1	vapB37	Rv2104c
mtbc0_001760	1	1	PE_PGRS30	Rv1651c
mtbc0_000593	5	1	gpdA1	Rv0564c
mtbc0_000943	1	1	-	Rv0888
mtbc0_003648	1	1	-	Rv3430a
mtbc0_001185	1	1	mazF3	Rv1102c
mtbc0_002285;mtbc0_002286	1	1	yfiH;ftsZ	Rv2149c;Rv2150c
mtbc0_001726	1	1	-	Rv1619
mtbc0_002116	1	1	-	-
mtbc0_002371;mtbc0_002372	1	1	vapC16;vapB16	Rv2231A;Rv2231B
mtbc0_002174	1	1	-	Rv2041c
mtbc0_001060	1	1	grcC2	Rv0989c
mtbc0_002141	2	1	-	Rv3222c
mtbc0_003647;mtbc0_003648	1	1	-;-	Rv3430c;Rv3430a
mtbc0_002153;mtbc0_002154	2	2	-;-	Rv2023c;Rv2023A
mtbc0_001127	1	1	-	Rv1050
mtbc0_001810	1	1	-	Rv1702c
mtbc0_003003;mtbc0_003004	1	1	-;-	Rv2825c;Rv2826c
mtbc0_003630	1	1	whiB3	Rv3416
mtbc0_002050	1	1	-	Rv1936
mtbc0_001622	1	1	-	Rv1515c
mtbc0_002987	1	1	-	Rv2807
mtbc0_001778	1	1	-	Rv1671
mtbc0_001931	1	1	-	Rv1817
mtbc0_000134;mtbc0_000135	2	1	-;PE_PGRS2	Rv0123;Rv0124
mtbc0_000091	1	1	-	Rv0081
mtbc0_003123;mtbc0_003124	1	1	mas;fadD28	Rv2940c;Rv2941
mtbc0_002543;mtbc0_002544	1	1	-;sirA	Rv2390c;Rv2391
mtbc0_000011	1	1	-	-
mtbc0_001406	2	2	-	Rv1314c
mtbc0_003442	1	1	tgs3	Rv3234c
mtbc0_003691	1	1	kgtP	Rv3476c
mtbc0_002510	1	1	smtB	Rv2358
mtbc0_002021;mtbc0_002022	1	1	-;-	Rv1906c;Rv1907c
mtbc0_000985	1	1	-	Rv0927c
mtbc0_003784	1	1	-	Rv3566A
mtbc0_002153	1	1	-	Rv2023c
mtbc0_003142;mtbc0_003143	1	1	-;-	Rv2959c;Rv2960c
mtbc0_002421;mtbc0_002422	1	1	-;pitB	Rv2280;Rv2281
mtbc0_001806;mtbc0_001807	1	1	mctB;pyrG	Rv1698;Rv1699
mtbc0_002382	1	1	-	Rv2240c
mtbc0_000602	1	1	-	Rv0572c
mtbc0_000827	1	1	cyp126	Rv0778
mtbc0_002476	1	1	-	-
mtbc0_000211	1	1	-	Rv0197
mtbc0_001868;mtbc0_001869	1	1	-;-	-;-
mtbc0_003057	1	1	dipZ	Rv2874
mtbc0_001456	1	1	-	Rv1356c
mtbc0_002744	1	1	-	Rv2577
mtbc0_001574	1	1	echA12	Rv1472
mtbc0_001056;mtbc0_001057	1	1	mscL;-	Rv0985c;Rv0986
