## Supplemental Table 4 for "Evolutionary dynamics of the insertion sequence IS6110 in the *Mycobacterium tuberculosis* complex"

consensus	n_backgrounds	mean_pvalue	mean_fold	mean_width	palindromic
1-TCTCAAAN	1	0	2.23076923076923	8	FALSE
1-TCYCAAAH	1	0	1.73695037284649	8	FALSE
1-TCTCAAAA	1	1.699999999988e-313	3.2134927412468	8	FALSE
1-YTCYCAANNH	1	5.30000000000002e-310	4.21686746987952	10	FALSE
1-TTCYCAADNN	1	1.6e-308	4.00685871056241	10	FALSE
1-TCTCAAAW	2	9.0000034e-306	3.60399862002244	8	FALSE
1-TTCTCAAWW	1	8.3e-288	4.07446808510638	9	FALSE
1-YTTSWSAAR	1	1.5e-257	2.8743961352657	9	TRUE
1-NTTSWSAAN	1	4.9e-253	2.74269005847953	9	TRUE
2-AACAAA	1	9.7e-232	1.45036429872495	6	FALSE
2-YTCTCA	1	1.7e-186	2.47336377473364	6	FALSE
2-YTSWSAR	1	3.1e-176	2.10976226605969	7	TRUE
2-ARMBAA	1	5e-176	1.44511127781945	6	FALSE
3-TTGWCAA	1	1e-174	2.10364004044489	7	TRUE
3-ARTCTCA	1	8.9e-174	2.27619663648124	7	FALSE
2-WHTSADW	1	2.6e-164	2.37105465742879	7	TRUE
2-ACTCAAA	2	6.5000000165e-159	2.05587671334491	7	FALSE
3-TCACAAT	1	3.4e-158	1.6438616495629	7	FALSE
3-AATCATTA	1	2.5e-154	2.96793002915452	8	FALSE
3-CYCAAACCA	1	1.9e-152	2.47703842549203	9	FALSE
2-ACCCAAMAYC	1	1.8e-147	2.41335740072202	10	FALSE
2-STGAGASGT	1	1.7e-139	2.96612903225806	9	FALSE
3-TTVWBAA	1	1.4e-133	1.97728501892915	7	TRUE
2-VCHCAAWY	1	7.9e-123	2.20502092050209	8	FALSE
8-TTSWSAA	1	1.7e-122	2.11595273264402	7	TRUE
5-RAWTMAAK	1	1.7e-121	2.28504233301976	8	FALSE
6-TYCCWABH	1	1e-119	2.47899159663866	8	FALSE
5-AYCCAAMA	1	1.8e-117	2.41666666666667	8	FALSE
3-TCACAA	1	5.1e-115	1.91451068616423	6	FALSE
6-AGWCTMWT	1	3.6e-109	1.95527156549521	8	FALSE
4-HCAAAHBW	1	1.5e-107	2.20769230769231	8	FALSE
4-AATYAAT	1	5.5e-104	2.33804475853946	7	FALSE
4-CCCAMTCW	1	4.3e-99	2.18008048289738	8	FALSE
6-SAGCCAACCCC	1	2.2e-98	4.01754385964912	11	FALSE
5-SWRASANKT	1	7.4e-95	2.35309617918314	9	FALSE
5-TCTCW	1	5.7e-91	1.30303749406739	5	FALSE
7-GTGAGA	1	5.2e-90	1.66145619086796	6	FALSE
5-AGTTGAG	1	3.5e-82	1.78737745098039	7	FALSE
5-AACAAA	1	1.9e-81	2.03244837758112	6	FALSE
4-AACAAA	2	4.2105e-80	1.80091477039925	6	FALSE
4-CCAATCA	1	1.8e-79	1.90901705930138	7	FALSE
4-AACCAA	1	7.3e-79	1.76599634369287	6	FALSE
5-AATCATTA	1	2.1e-76	2.26735598227474	8	FALSE
4-CCAATCATS	1	1.6e-74	1.75900720576461	9	FALSE
9-SARAMWHC	1	1e-73	3.93220338983051	8	FALSE
3-CCCAATCAY	2	3.15e-73	2.33168053692702	9	FALSE
8-AATCGTAA	1	5.9e-71	3.3347280334728	8	FALSE
6-MCACAMA	1	3.8e-70	1.71203871748336	7	FALSE
6-TYCAAA	1	1.5e-68	1.58570802279702	6	FALSE
4-GWWTGA	1	3.8e-68	1.6836912362159	6	FALSE
3-YCAAW	1	2.9e-67	1.46337157987643	5	FALSE
9-TSWSA	1	3.5e-65	1.52799079754601	5	TRUE
6-AACWAAG	1	1.6e-64	1.60087933561309	7	FALSE
12-TCACGATGYST	1	5.1e-64	10.8333333333333	11	FALSE
7-CCMMTCW	1	6.1e-62	2.01781170483461	7	FALSE
7-CSTGGGA	1	1e-61	2.2554347826087	7	FALSE
13-CAAACAA	1	4.4e-60	2.06205923836389	7	FALSE
7-AACCAA	1	1.7e-59	1.70729978738483	6	FALSE
9-TSTTGGAAYV	1	6.7e-59	5.43589743589744	10	FALSE
6-CCCAATCA	1	1.7e-57	2.60932944606414	8	FALSE
8-STSWSAS	1	2.1e-57	1.76258389261745	7	TRUE
7-CTCACA	1	5.1e-57	1.65712426805465	6	FALSE
6-ACCCACATSC	1	3.9e-56	5.01204819277108	10	FALSE
7-TCWGA	1	1.9e-55	1.57673924588423	5	TRUE
11-RAGAGGGGA	1	2.7e-54	3.58	9	FALSE
5-NTTSAAN	1	3.7e-53	1.77798682972719	7	TRUE
20-CGTGAGSMACST	1	2.4e-52	8.55882352941176	12	FALSE
8-TCGCAAA	1	8.7e-50	1.83727034120735	7	FALSE
13-GGMGGCAACCACGMV	1	2.6e-48	18.8181818181818	15	FALSE
17-AGCTATGCSSRTG	1	5.5e-48	27.2857142857143	13	FALSE
14-CTCACR	1	6.3e-48	1.60649087221095	6	FALSE
11-CACAAA	1	2.1e-47	1.61706629055007	6	FALSE
16-ATYRAT	1	3.3e-46	1.50099700897308	6	TRUE
5-TTCAAA	2	4.15e-46	1.53784926944789	6	FALSE
11-AATACTGT	1	9.3e-46	3.21951219512195	8	FALSE
7-WWKWMWW	1	1.4e-45	1.42461653572765	7	TRUE
10-MGTGAR	1	2.7e-45	1.75052192066806	6	FALSE
10-AGACACCA	1	3.5e-45	9.03703703703704	8	FALSE
8-AGACTCCRGK	1	7.8e-45	29.3333333333333	10	FALSE
13-GAGGCAACCACG	1	1.2e-44	10.3636363636364	12	FALSE
13-CGTGTGGAT	1	2.1e-43	3.96039603960396	9	FALSE
11-VWGGGA	1	2.2e-43	1.60118168389956	6	FALSE
8-CAAYACTG	1	4e-43	3.81481481481481	8	FALSE
11-AGACCGGMCGGAAK	1	4.8e-43	10.4285714285714	14	FALSE
6-YCAATCA	1	2.8e-42	2.2797783933518	7	FALSE
4-TTCAAG	1	1e-41	1.24842226047045	6	FALSE
9-ATCAAT	1	1.2e-41	1.5531208499336	6	FALSE
14-CAAGAGAAA	1	4.8e-41	5.53846153846154	9	FALSE
14-GATTGATCT	1	1.2e-40	3.23021582733813	9	FALSE
20-ATCCCAGGCTT	1	3.5e-40	8.76	11	FALSE
13-AGACTCCAGK	1	1e-39	37.5	10	FALSE
11-ACAMA	1	1.9e-39	1.44287729196051	5	FALSE
17-AGCCAAC	1	5.4e-39	2.13563829787234	7	FALSE
18-CAAACAA	1	5.4e-39	1.70782800441014	7	FALSE
9-GGMGGCAACCACGA	1	1.5e-38	25.6666666666667	14	FALSE
15-GTACAAAGK	1	5.8e-38	5.10909090909091	9	FALSE
14-CCCCTCTCCT	1	1.2e-37	11.5	10	FALSE
18-AGRGR	1	1.3e-37	1.61278863232682	5	FALSE
12-CGTGTCA	1	1.8e-37	2.24698795180723	7	FALSE
15-ATTTGA	1	1.8e-37	1.6	6	FALSE
11-CMACCGCGACGCG	1	4.3e-37	29	13	FALSE
7-CACGAAA	1	4.6e-37	1.8343653250774	7	FALSE
15-VTCCAACAACA	1	2.6e-36	6.41666666666667	11	FALSE
17-AATCCGTACRACC	1	4.6e-36	11.6666666666667	13	FALSE
16-CAACCGCGACGCG	1	1.5e-34	14.2727272727273	13	FALSE
15-ASKGAACGTGA	1	2.1e-34	16.6666666666667	11	FALSE
20-TCGCAACA	1	3.4e-34	2.09651474530831	8	FALSE
16-GAGACTCCRG	1	5.3e-34	42	10	FALSE
17-CTCCGGCGGCAACC	1	1.2e-33	32.25	14	FALSE
19-CTTGGAM	1	2.1e-33	2.22442244224422	7	FALSE
11-CAACCGCGACGCG	1	2.5e-33	41	13	FALSE
20-AGCCTGGGAT	1	2.9e-33	19.8571428571429	10	FALSE
10-ATTGAA	2	5.5e-33	1.55909370122528	6	FALSE
20-GTTGCCGCCGGAGA	1	5.5e-33	59	14	FALSE
13-CCTCW	1	6.1e-33	1.36153544849197	5	FALSE
13-ACACGAKCTRTVC	1	7.2e-33	58.5	13	FALSE
12-CAACAACCAT	1	7.7e-33	2.97122302158273	10	FALSE
19-CGTGAGGMA	1	7.9e-33	8.27272727272727	9	FALSE
17-GCGTGGGA	1	1.4e-32	2.84313725490196	8	FALSE
18-CCAACCCM	1	1.8e-32	2.83116883116883	8	FALSE
11-TCACGATGTGT	1	2.2e-32	111	11	FALSE
9-CAACCAAC	1	7e-32	2.00498753117207	8	FALSE
18-CTCCGGCGGCAACC	1	8.6e-32	109	14	FALSE
13-ACGCGGCGGAA	1	9.5e-32	17.125	11	FALSE
15-AAGTGTGGST	1	1.5e-31	11.0714285714286	10	FALSE
8-CCAAA	1	3e-31	1.18124084025403	5	FALSE
10-AAGGTGTGGCWG	1	6.4e-31	16.75	12	FALSE
13-AGTATTGSY	1	6.5e-31	4.24193548387097	9	FALSE
8-YTCAA	1	6.7e-31	1.43445032333921	5	FALSE
7-AACCGACTCGCCGCC	1	1.2e-30	99	15	FALSE
9-CSTGAA	1	1.3e-30	1.59109730848861	6	FALSE
17-CATCGTGAGG	1	1.5e-30	15.1111111111111	10	FALSE
18-AGTTATCGAG	1	2.5e-30	5.13953488372093	10	FALSE
8-TAYGAT	1	2.7e-30	2.1523178807947	6	FALSE
11-CAAGATATY	1	2.8e-30	4.15873015873016	9	FALSE
9-ACTTGTGCGCA	1	3.1e-30	37.6666666666667	11	FALSE
19-TYGCRA	1	3.3e-30	1.93882352941176	6	TRUE
19-AGGTCGCA	1	5.1e-30	3.09565217391304	8	FALSE
16-ACTTGTGCSMA	1	5.2e-30	103	11	FALSE
20-GAGAGGGGAMGR	1	5.7e-30	24	12	FALSE
16-ACCCACATSM	1	8.1e-30	5.38461538461539	10	FALSE
14-AACAATC	1	9.2e-30	1.7183734939759	7	FALSE
17-GRGACTCCRGK	1	9.6e-30	14.7777777777778	11	FALSE
10-CCAACCCA	1	9.7e-30	2.11897106109325	8	FALSE
17-CCCSCATAMCBGGYY	1	1.1e-29	23.8	15	FALSE
12-ACAACCATG	1	1.2e-29	5.82352941176471	9	FALSE
10-GTGTGGCGGAK	1	1.3e-29	96	11	FALSE
12-GATCTCCGGCGGCAA	1	2.5e-29	95	15	FALSE
14-CCSAGAGG	1	2.5e-29	3.89855072463768	8	FALSE
14-CGAAAATCST	1	2.9e-29	8.42105263157895	10	FALSE
18-AGCCAACV	1	4.9e-29	2.86466165413534	8	FALSE
7-ACAAGTABMG	1	1e-28	23	10	FALSE
14-GAGAGGGGAMGR	1	1.3e-28	13.2	12	FALSE
18-ATTTCTCCAT	1	1.4e-28	7.08333333333333	10	FALSE
19-MTGACAAC	1	2e-28	6.39285714285714	8	FALSE
16-GCCCCCSGARWC	1	2.4e-28	27.5	12	FALSE
16-GATCCYYAGCKMTGY	1	4e-28	91	15	FALSE
20-AGTTGATYTCC	1	4.5e-28	11.3333333333333	11	FALSE
8-WTTSAAW	1	7.6e-28	1.6839762611276	7	TRUE
19-ACASGATYCGMACCD	1	1e-27	50	15	FALSE
15-ACTTGTGCSMAWC	1	1.3e-27	10	13	FALSE
10-GTTCCAAC	1	2.3e-27	4.54166666666667	8	FALSE
16-AACCGCCCCGSCT	1	4e-27	49	13	FALSE
19-CTGATCTGGA	1	1.5e-26	48	10	FALSE
19-CCGKCCGGTCTCG	1	1.9e-26	91	13	FALSE
16-WCASA	1	2.4e-26	1.44468704512373	5	FALSE
18-AATCCGWACAWCC	1	3e-26	47.5	13	FALSE
15-CRTCGCGGTSGGTC	1	3.7e-26	90	14	FALSE
15-ACATGCGCAT	1	7.9e-26	13.1111111111111	10	FALSE
14-ATGAAAA	1	1.3e-25	2.35751295336788	7	FALSE
16-AATCCACAC	1	1.8e-25	9.35714285714286	9	FALSE
20-CAAYSRTTG	1	2.1e-25	2.98095238095238	9	TRUE
9-ACGCGGCGGAA	1	3.3e-25	9.28571428571429	11	FALSE
12-TCACGATGTGTC	1	3.9e-25	11.9	12	FALSE
17-CGAAAATCSTG	1	4.9e-25	17.6666666666667	11	FALSE
12-ACAACCGTCAA	1	8.1e-25	6.60869565217391	11	FALSE
19-GGCCCTCGSASSR	1	9.1e-25	85	13	FALSE
17-GGCCCTCGSAS	1	5.5e-24	77	11	FALSE
19-GAGACTCCR	1	2.1e-23	13.25	9	FALSE
9-AGCCACGCTYC	1	2.2e-23	75	11	FALSE
10-CAAGATAY	1	2.4e-23	8	8	FALSE
18-AACGATTCCY	1	4.1e-23	29.3333333333333	10	FALSE
15-ACATGCGCATWG	2	5.5000195e-23	44.0714285714286	12	FALSE
18-CAACCACGAAAA	1	5.6e-23	79	12	FALSE
12-CCGKCCGGTCTCG	1	7.9e-23	29	13	FALSE
20-GGAGAAAT	1	1.5e-22	4.64864864864865	8	FALSE
12-CCCCCCGAAACG	1	1.8e-22	72	12	FALSE
20-GCCTGGGATA	1	3e-22	40.5	10	FALSE
12-CSTGAA	1	3.4e-22	1.47482724580454	6	FALSE
10-CCGKCCGGTCTCGA	1	5.9e-22	40	14	FALSE
13-TYGCRA	1	1.3e-21	5.83333333333333	6	TRUE
14-AGTTGATCTCGGGCG	1	1e-19	68	15	FALSE
6-AATSA	1	2.3e-18	1.42182227221597	5	FALSE
